# Temporal transcriptomic remodeling after controlled cortical impact reveals delayed AQP4/SNTA1 expression imbalance associated with ion-homeostatic remodeling

**DOI:** 10.64898/2026.09.10.750706

**Authors:** Benu George, Eric B. Emmons, Qiang Zhang

## Abstract

Traumatic brain injury (TBI) is often viewed as a progressively evolving molecular response, yet the molecular and cellular responses that dictate acute TBI may differ fundamentally from those that define the chronically remodeled brain. We integrated temporally-resolved transcriptomic analyses with independent mouse, human, proteomic, and spatial datasets to determine how neural-circuit and astrocyte-homeostatic transcriptional responses reorganize after controlled cortical impact (CCI). In GSE269748, a mouse CCI transcriptomic dataset spanning acute to chronic post-injury timepoints, transcriptomic remodeling was non-monotonic. The number of genes showing large expression changes was greatest at 7 days, with extensive transcriptional changes persisting at 6 months. A more selective astrocytic phenotype emerged at 7 days and persisted at 6 months, with *Aqp4* increasing disproportionately relative to *Snta1*, producing a sustained AQP4/SNTA1 expression imbalance. This imbalance occurred alongside heterogeneous endfoot remodeling and could not be explained by inflammatory stress alone. Among 14 prespecified biological processes, potassium and ion homeostasis showed the most specific and robust association with the AQP4/SNTA1 imbalance after adjustment for broader reactivity and AP-1 activity; this observation remained stable to gene, sample, and injury-model perturbation. Circuit-associated analyses provided complementary context, showing that dopamine recipient changes occurred within broader neurotransmitter system remodeling rather than as a unique signal. Integrative temporal analysis distinguished acute stress-dominant remodeling from delayed astrocyte-homeostatic changes, with AQP4/SNTA1 imbalance and potassium and ion homeostatic remodeling becoming most prominent at later stages. External datasets provided limited contextual support while defining clear limits to generalization. Together, these findings identify delayed AQP4/SNTA1 expression imbalance within potassium and ion homeostatic remodeling as a testable feature of chronic post-traumatic astrocyte biology.
