## Supplementary Tables for "Temporal transcriptomic remodeling after controlled cortical impact reveals delayed AQP4/SNTA1 expression imbalance associated with ion-homeostatic remodeling": Supplementary_Table_S01-S09_Fig1.xlsx

### Sheet: S01_Metadata
Supplementary Table S01. GSE269748 sample metadata and group counts
Biological samples included in the astrocyte-enriched pseudobulk analyses used throughout Figure 1.
NCBI Gene Expression Omnibus GSE269748; Jha RM et al. A single-cell atlas deconstructs heterogeneity across multiple models in murine traumatic brain injury and identifies novel cell-specific targets. Neuron. 2024;112(18):3069-3088.e4. doi:10.1016/j.neuron.2024.06.021.
Sample	Group	Stage order		Group	Biological samples (n)
GSM8326333_RNASEQ04	Naive	1		Naive	7
GSM8326336_RNASEQ08	Naive	1		CCI 24 h	6
GSM8326338_RNASEQ10	Naive	1		CCI 7 d	4
GSM8326343_RNASEQ16	Naive	1		CCI 6 mo	4
GSM8326353_RNASEQ23	Naive	1
GSM8326354_RNASEQ24	Naive	1		Total samples	21
GSM8326355_RNASEQ25	Naive	1		Dataset	GSE269748
GSM8326332_RNASEQ03	CCI 24 h	2
GSM8326334_RNASEQ06	CCI 24 h	2
GSM8326342_RNASEQ15	CCI 24 h	2
GSM8326344_RNASEQ17L	CCI 24 h	2
GSM8326346_RNASEQ18L	CCI 24 h	2
GSM8326348_RNASEQ19L	CCI 24 h	2
GSM8326363_ScGly_12	CCI 7 d	3
GSM8326364_ScGly_14	CCI 7 d	3
GSM8326365_ScGly_16	CCI 7 d	3
GSM8326366_CCI7	CCI 7 d	3
GSM8326359_MB765	CCI 6 mo	4
GSM8326360_MB766	CCI 6 mo	4
GSM8326361_MB767	CCI 6 mo	4
GSM8326362_MB768	CCI 6 mo	4

### Sheet: S02_ModuleDefs
Supplementary Table S02. Molecular-module definitions and interpretation boundaries
Gene sets used for sample-level module scoring. Interpretations are restricted to transcriptional programs.
Module ID	Figure label	Input compartment	Genes included	Genes in module (n)	Supported interpretation	Interpretation not supported
inflammatory_stress_sensitization	Inflammatory stress	Strict astrocyte-enriched pseudobulk	Arc,Atf3,C3,Ccl2,Cxcl10,Dusp1,Egr1,Fos,Gfap,Il1b,Jun,Junb,Jund,Lcn2,Nfkbia,Nr4a1,Rela,Serpina3n,Tnf,Vim	20	Relative inflammatory/stress-associated transcriptional program.	Does not directly measure inflammation severity, excitotoxicity, or causal injury mechanisms.
astro_glutamate_support	Astrocyte glutamate support	Strict astrocyte-enriched pseudobulk	Aldh1l1,Gja1,Gjb6,Glul,Grm3,Slc1a2,Slc1a3,Sox9	8	Relative astrocyte glutamate-handling and homeostatic-support program.	Does not directly measure glutamate clearance or transporter function.
dopamine_recipient_identity	Dopamine-recipient identity	All-QC pseudobulk	Adora2a,Drd1,Drd2,Penk,Ppp1r1b,Rgs9,Tac1	7	Relative dopamine-recipient and circuit-associated identity program.	Does not directly measure dopamine release, receptor signaling, or stimulant response.
astro_endfoot_ionic	Endfoot and ionic module	Strict astrocyte-enriched pseudobulk	Aqp4,Dag1,Dmd,Dtna,Kcnj10,Snta1	6	Relative transcriptional remodeling of the defined endfoot and ionic-support module.	Does not prove AQP4 polarization, perivascular localization, endfoot integrity, or glymphatic function.
synaptic_identity	Synaptic identity	All-QC pseudobulk	Gria1,Gria2,Gria3,Gria4,Grin1,Grin2a,Grin2b,Snap25,Syn1,Syp	10	Relative synaptic-identity transcriptional program.	Does not directly measure synaptic transmission, electrophysiology, or behavioral recovery.
metabolic_mitochondrial	Metabolic and mitochondrial	All-QC pseudobulk	Atp5a1,Atp5b,Atp5c1,Atp5d,Atp5e,Atp5f1,Atp5g1,Atp5g2,Atp5g3,Atp5h,Atp5j,Atp5j2,Atp5k,Atp5l,Atp5o,Atp5s,Cox10,Cox11,Cox14,Cox15,Cox16,Cox17,Cox18,Cox19,Cox20,Cox4i1,Cox4i2,Cox5a,Cox5b,Cox6a1,Cox6a2,Cox6b1,Cox6b2,Cox6c,Cox7a1,Cox7a2,Cox7a2l,Cox7b,Cox7b2,Cox7c,Cox8a,Cox8b,Cox8c,Ndufa1,Ndufa10,Ndufa11,Ndufa12,Ndufa13,Ndufa2,Ndufa3,Ndufa4,Ndufa4l2,Ndufa5,Ndufa6,Ndufa7,Ndufa8,Ndufa9,Ndufab1,Ndufaf1,Ndu…	91	Relative metabolic and mitochondrial transcriptional program.	Does not directly measure respiration, ATP production, or metabolic flux.

### Sheet: S03_PanelMap
Supplementary Table S03. Figure 1 panel and analysis map
Publication-facing map of Figure 1 and Supplementary Figure 1 analyses.
Panel	Role	Main data type	Primary input	Analysis	Final output / status	Key message	Claim boundary
1A	Research gap, dataset, and roadmap	Conceptual schematic + metadata	GSE269748 sample metadata	Study architecture; exact group n	Final schematic	Introduces temporally structured CCI question without prespecifying dopamine as the discovery.	Conceptual only; no causal inference.
1B	Global transcriptomic state structure	PCA	Associated analysis source data	Unsupervised PCA	Figure1B_whole_transcriptome_PCA_NO_TITLE.*	CCI stages occupy distinct whole-transcriptome states.	Cross-sectional samples; no longitudinal trajectory inference.
1C	Scale and direction of transcriptome-wide remodeling	edgeR DEG landscape	Associated analysis source data	filterByExpr; TMM; edgeR quasi-likelihood; stage vs Naive; BH FDR	Figure1C_transcriptome_wide_DEG_landscape_FINAL_NO_TITLE.*	7 d shows the largest DEG burden; substantial remodeling remains at 6 mo.	Descriptive reanalysis; not a claim that the original dataset missed all temporal DE.
1D	Biological-program landscape	Module heatmap	Validated module matrix	Within-module standardization; stage means	Figure1D_temporal_module_heatmap_FINAL_NO_TITLE.*	Biological programs show distinct temporal patterns.	Within-module z-scores are not absolute expression comparisons across modules.
1E	Sample-level module trajectories	Individual samples + mean ± SEM	Associated analysis source data	Module score minus module-specific Naive mean	Figure1E_sample_level_module_trajectories_FINAL_NO_TITLE.*	Delayed/chronic stages show multi-program remodeling with sample-level variability.	Lines connect group means across cross-sectional stages, not the same animals over time.
Supp 1A	Sample-structure robustness	Correlation heatmap + clustering	Top-variable gene matrix; sample metadata	Pearson correlation; clustering	SuppFig1A_sample_correlation_heatmap.*	Independent sample-similarity view supports stage-associated structure.	Correlation structure is descriptive.
Supp 1B	DEG-threshold robustness	Threshold sensitivity	Associated analysis source data	FDR-only; |log2FC|≥0.5; |log2FC|≥1	SuppFig1B_DEG_threshold_robustness.*	Temporal DEG burden pattern is not dependent on a single effect-size cutoff.	Thresholds are analytic sensitivity checks.
Supp 1C	Strict astrocyte robustness	Gene-level effect concordance	Associated analysis source data	Matched Naive vs 6 mo; Spearman effect concordance	SuppFig1C_6mo_strict_astrocyte_robustness.*	Chronic gene-level effects remain directionally concordant under stricter astrocyte selection.	Strict table contains only Naive and 6 mo; not a full time-course validation.

### Sheet: S04_PCA
Supplementary Table S04. Whole-transcriptome PCA explained variance and group summaries
PCA coordinates were generated without using injury-stage labels to calculate the principal components. Figure 1B displays PC1 versus PC2.
Principal component	Explained variance ratio	Explained variance (%)
PC1	0.428445	42.8445
PC2	0.232046	23.2046
PC3	0.113134	11.3134
PC4	0.0648529	6.48529
Group	PC1 mean	PC1 median	PC1 SD	PC1 n	PC2 mean	PC2 median	PC2 SD	PC2 n
CCI 24 h	-25.4498	-22.7036	6.29713	6	16.3428	17.4994	6.74866	6
CCI 6 mo	50.4965	47.0111	18.9238	4	-29.0202	-29.6656	3.82333	4
CCI 7 d	31.4243	30.2961	25.3699	4	39.0185	35.745	10.8857	4
Naive	-24.9978	-28.3974	15.1581	7	-19.7214	-22.9396	5.89224	7
Main Figure 1B	Figure1B_whole_transcriptome_PCA_NO_TITLE.*

### Sheet: S05_DEGSummary
Supplementary Table S05. Transcriptome-wide DEG burden and threshold sensitivity
Animal-level astrocyte-like pseudobulk differential expression. edgeR workflow: filterByExpr, TMM normalization, quasi-likelihood model, Benjamini-Hochberg FDR.
Contrast	FDR threshold	|log2FC| threshold	Upregulated	Downregulated	Total significant	Use	Interpretation
CCI 24 h vs Naive	0.05	0	1865	1193	3058	Sensitivity	Substantial acute transcriptional remodeling.
CCI 24 h vs Naive	0.05	0.5	1647	1021	2668	Sensitivity	Pattern retained with moderate effect-size threshold.
CCI 24 h vs Naive	0.05	1	1088	496	1584	Main Fig. 1C	Biologically substantial acute DEG burden.
CCI 7 d vs Naive	0.05	0	4331	3364	7695	Sensitivity	Largest overall DEG burden in the analyzed time course.
CCI 7 d vs Naive	0.05	0.5	4097	2891	6988	Sensitivity	Largest burden remains after effect-size filtering.
CCI 7 d vs Naive	0.05	1	3177	1082	4259	Main Fig. 1C	Largest number of large-effect DEGs.
CCI 6 mo vs Naive	0.05	0	3677	2751	6428	Sensitivity	Extensive chronic transcriptional remodeling.
CCI 6 mo vs Naive	0.05	0.5	3432	2340	5772	Sensitivity	Chronic burden remains extensive.
CCI 6 mo vs Naive	0.05	1	2595	753	3348	Main Fig. 1C	Large-effect chronic remodeling persists.
Genes before filtering	33451
Genes retained by filterByExpr	16209
Biological samples	21
Main display threshold	FDR < 0.05 and |log2FC| ≥ 1
Interpretation boundary: Figure 1C is a reanalysis of the GSE269748 astrocyte-like pseudobulk and is used to quantify stage-specific transcriptional burden. It should not be framed as evidence that the original publication failed to detect temporal differential expression.

### Sheet: S06_StrictGate
Supplementary Table S06. Six-month strict-astrocyte robustness audit
Matched Naive n=7 and CCI 6 mo n=4 comparison. The strict table does not contain 24 h or 7 d samples and therefore cannot validate the full time course.
Gate	Genes before filtering	Genes after filterByExpr	|log2FC| threshold	Upregulated	Downregulated
All-gene astrocyte-like, matched 6 mo cohort	31017	15513	0.25	3464	3138
All-gene astrocyte-like, matched 6 mo cohort	31017	15513	0.5	3212	2795
All-gene astrocyte-like, matched 6 mo cohort	31017	15513	1	2411	931
Strict astrocyte gate	31017	10326	0.25	1357	1402
Strict astrocyte gate	31017	10326	0.5	1331	1364
Strict astrocyte gate	31017	10326	1	631	268
Common tested genes	10326
Spearman correlation of 6 mo logFC	0.782
Significant |log2FC| ≥ 1 in all-gene matched analysis	1354
Significant |log2FC| ≥ 1 in strict analysis	899
Significant in both analyses	523
Same direction among significant in both	520
Directional concordance (%)	99.4
Interpretation: the chronic signal is attenuated under stricter astrocyte selection but remains substantial, and gene-level effect directions are highly concordant. This supports robustness of the six-month transcriptional remodeling signal, not full time-course validation.

### Sheet: S07_CorrOrder
Supplementary Table S07. Ordered sample map for correlation and hierarchical-clustering support
Sample order used in the supporting correlation heatmap retained as Supplementary Figure 1A.
Order	Sample	Group	Source / note
1	GSM8326364_ScGly_14	CCI 7 d	Ordered correlation matrix / average-linkage clustering
2	GSM8326365_ScGly_16	CCI 7 d	Ordered correlation matrix / average-linkage clustering
3	GSM8326363_ScGly_12	CCI 7 d	Ordered correlation matrix / average-linkage clustering
4	GSM8326366_CCI7	CCI 7 d	Ordered correlation matrix / average-linkage clustering
5	GSM8326348_RNASEQ19L	CCI 24 h	Ordered correlation matrix / average-linkage clustering
6	GSM8326346_RNASEQ18L	CCI 24 h	Ordered correlation matrix / average-linkage clustering
7	GSM8326344_RNASEQ17L	CCI 24 h	Ordered correlation matrix / average-linkage clustering
8	GSM8326334_RNASEQ06	CCI 24 h	Ordered correlation matrix / average-linkage clustering
9	GSM8326342_RNASEQ15	CCI 24 h	Ordered correlation matrix / average-linkage clustering
10	GSM8326332_RNASEQ03	CCI 24 h	Ordered correlation matrix / average-linkage clustering
11	GSM8326333_RNASEQ04	Naive	Ordered correlation matrix / average-linkage clustering
12	GSM8326354_RNASEQ24	Naive	Ordered correlation matrix / average-linkage clustering
13	GSM8326353_RNASEQ23	Naive	Ordered correlation matrix / average-linkage clustering
14	GSM8326338_RNASEQ10	Naive	Ordered correlation matrix / average-linkage clustering
15	GSM8326343_RNASEQ16	Naive	Ordered correlation matrix / average-linkage clustering
16	GSM8326355_RNASEQ25	Naive	Ordered correlation matrix / average-linkage clustering
17	GSM8326336_RNASEQ08	Naive	Ordered correlation matrix / average-linkage clustering
18	GSM8326359_MB765	CCI 6 mo	Ordered correlation matrix / average-linkage clustering
19	GSM8326360_MB766	CCI 6 mo	Ordered correlation matrix / average-linkage clustering
20	GSM8326361_MB767	CCI 6 mo	Ordered correlation matrix / average-linkage clustering
21	GSM8326362_MB768	CCI 6 mo	Ordered correlation matrix / average-linkage clustering
Original final heatmap	Associated analysis source data
Supplementary destination	SuppFig1A_sample_correlation_heatmap.*
Metric	Pearson sample correlation
Role	Supporting robustness/QC; no longer a main Figure 1 panel

### Sheet: S08_ModuleReadout
Supplementary Table S08. Module-level temporal readout and interpretation boundaries
This table summarizes the role of each validated module in Figure 1D-E. It is an interpretation guide and does not replace the underlying sample-level score files.
Module	Naive	CCI 24 h	CCI 7 d	CCI 6 mo	Figure-level readout	Boundary
Inflammatory stress	Reference	Strong acute elevation	Remains altered	Lower than acute peak / heterogeneous	Acute inflammatory/stress dimension is prominent at 24 h.	Transcriptional signature; not inflammation severity or causality.
Astrocyte glutamate support	Reference	Limited/variable acute change	Delayed increase	Chronic increase	Astrocyte-support remodeling becomes more prominent after the acute stage.	Does not measure glutamate clearance function.
Endfoot and ionic module	Reference	Limited/variable acute change	Delayed increase	Persists/remains remodeled	Endfoot/ionic transcriptional program is part of delayed/chronic remodeling.	Does not prove AQP4 polarization, localization, endfoot integrity, or glymphatic function.
Synaptic identity	Reference	Acute suppression/low state	Remodeled	Strong chronic elevation	Circuit-associated transcriptional identity is temporally reorganized.	Does not measure synaptic transmission or behavioral recovery.
Dopamine-recipient identity	Reference	Limited acute shift	Delayed increase	Strongest chronic increase	A prespecified dopamine-recipient/circuit-marker module shows delayed/chronic remodeling.	Hypothesis-guided module; not an unbiased neurotransmitter discovery and not dopamine release/signaling.
Metabolic and mitochondrial	Reference	Non-monotonic	Non-monotonic	Non-monotonic	Metabolic/mitochondrial transcription does not follow a simple monotonic trajectory.	Does not measure respiration, ATP production, or metabolic flux.
Error bars in Figure 1E	SEM of biological samples within each stage

### Sheet: S09_SourceAudit
Supplementary Table S09. Reproducibility summary
Publication-facing reproducibility summary; internal project paths and local filenames have been removed.
Asset	Role	Status	Supports	Reproducibility note
Sample metadata	Input	Validated	1A	21 biological samples with locked group sizes.
PCA sample scores	Input	Validated	1B	Replot only; do not recompute differently for final panel.
PCA explained variance	Input	Validated	1B	PC1 42.84%; PC2 23.20%.
Astrocyte-like pseudobulk	Primary DEG input	Validated	1C	656,272 rows × 8 columns; 21 samples.
DEG audit script	Analysis script	Executed	1C	filterByExpr; TMM; edgeR QL; BH FDR.
DEG threshold audit	Result	Locked	1C; Supp 1B	Main display uses FDR<0.05 and |log2FC|≥1.
Strict-gate audit script	Robustness script	Executed	Supp 1C	Matched Naive and 6 mo only.
Strict-gate gene comparison	Result	Locked	Supp 1C	rho=0.782; 99.4% directional concordance among 523 shared significant genes.
Module definitions / scores	Input	Validated	1D-E	Do not change module definitions without explicit scientific justification.
Figure 1B final	Output	Final	1B	No title or panel letter in separate export.
Figure 1C final	Output	Final	1C	No title or panel letter in separate export.
Figure 1D final	Output	Final/pending visual QC	1D	Vector PDF/SVG preferred for assembly.
Figure 1E final	Output	Final/pending visual QC	1E	Dots = biological samples; lines = group means; error bars = SEM.
Supplementary Figure 1 folder	Output	Finalizing	Supp 1A-C	S1A correlation; S1B DEG threshold robustness; S1C strict-gate robustness.
Intended workbook destination	Publication output	Target	S01-S09	Keep numbering S01-S09 so Figure 2 remains S10-S18.
