## Supplementary Tables for "Temporal transcriptomic remodeling after controlled cortical impact reveals delayed AQP4/SNTA1 expression imbalance associated with ion-homeostatic remodeling": Supplementary_Table_S19-S27_Fig3.xlsx

### Sheet: S19_Fig3Inventory
Supplementary Table S19. Figure 3 analysis and evidence inventory
Maps each main and supplementary Figure 3 panel to the dataset, biological analysis unit, metric, source, and allowed interpretation.
Panel	Dataset	Species / modality	Biological unit	Metric orientation	Role	Source / accession	Claim boundary
3A	GSE269748	Mouse transcriptomic pseudobulk	Biological sample	Aqp4 and Snta1 log2(CPM + 1)	Discovery	https://www.ncbi.nlm.nih.gov/geo/query/acc.cgi?acc=GSE269748	Expression trajectories only
3B	GSE269748	Mouse transcriptomic pseudobulk	Biological sample	Naive-referenced Aqp4 minus Snta1 double difference	Discovery	https://www.ncbi.nlm.nih.gov/geo/query/acc.cgi?acc=GSE269748	Expression imbalance, not stoichiometry
3C	GSE269748	Mouse transcriptomic pseudobulk	Biological sample	Aqp4 versus Snta1 with Naive reference relationship	Discovery / model	https://www.ncbi.nlm.nih.gov/geo/query/acc.cgi?acc=GSE269748	Expression relationship only
3D	GSE269748	Mouse transcriptomic pseudobulk	Biological sample	Absolute residual from Naive Aqp4-Snta1 relationship	Discovery / deviation	https://www.ncbi.nlm.nih.gov/geo/query/acc.cgi?acc=GSE269748	Deviation from Naive expression relationship
3E	GSE282909	Mouse spatial transcriptomics	Mouse	log2(Aqp4/Snta1) in astrocyte-enriched spatial summary	External context	https://www.ncbi.nlm.nih.gov/geo/query/acc.cgi?acc=GSE282909	n=2 mice/group; trend-level context
3F	GSE155114	Human chronic transcriptomic context	Donor	log2(AQP4/SNTA1), common orientation	External context	https://www.ncbi.nlm.nih.gov/geo/query/acc.cgi?acc=GSE155114	Directional chronic-human context, not mechanistic validation
3G	PXD007694	Human CTE proteomics	Human sample	log2(AQP4/SNTA1) protein contrast	Cross-modal context	PXD007694	Directional, nonsignificant proteomic convergence
S3A	GSE269748	Mouse transcriptomic pseudobulk	Biological sample	Aqp4 - Snta1, log2(CPM + 1)	Robustness	https://www.ncbi.nlm.nih.gov/geo/query/acc.cgi?acc=GSE269748	Alternative expression metric only
S3B	GSE269748	Mouse transcriptomic pseudobulk	Biological sample	z(Aqp4) - z(Snta1)	Robustness	https://www.ncbi.nlm.nih.gov/geo/query/acc.cgi?acc=GSE269748	Scale-robust expression metric
S3C	GSE269748	Mouse transcriptomic pseudobulk	Biological sample	Individual Aqp4/Snta1 QC views	QC	https://www.ncbi.nlm.nih.gov/geo/query/acc.cgi?acc=GSE269748	Sample-level QC; no cell-state claim
S3D	GSE180862	Mouse Drop-seq astrocyte pseudobulk	Mouse / region sample	log2(Aqp4 CPM + 0.5) - log2(Snta1 CPM + 0.5)	External context	https://www.ncbi.nlm.nih.gov/geo/query/acc.cgi?acc=GSE180862	Prespecified 7 d replication not supported
S3E	GSE282909	Mouse spatial transcriptomics	Section nested in mouse	log2(Aqp4/Snta1)	Spatial sensitivity	https://www.ncbi.nlm.nih.gov/geo/query/acc.cgi?acc=GSE282909	Sections are not independent biological replicates

### Sheet: S20_GSE269748_Samples
Supplementary Table S20. GSE269748 sample-level Aqp4 and Snta1 expression
Source values are biological-sample pseudobulk log2(CPM + 1). Direct difference and Naive-referenced imbalance are calculated in the workbook.
Sample	Stage	Aqp4 log2(CPM + 1)	Snta1 log2(CPM + 1)	Aqp4 - Snta1	Naive-referenced imbalance	Stage order
GSM8326333_RNASEQ04	Naive	8.67452	6.79767	1.87685	0.512834	1
GSM8326336_RNASEQ08	Naive	9.34237	6.25541	3.08696	1.72295	1
GSM8326338_RNASEQ10	Naive	6.66466	6.97269	-0.308029	-1.67205	1
GSM8326343_RNASEQ16	Naive	7.66682	6.31857	1.34826	-0.0157623	1
GSM8326353_RNASEQ23	Naive	6.67472	6.56375	0.11097	-1.25305	1
GSM8326354_RNASEQ24	Naive	8.04333	6.54279	1.50054	0.136519	1
GSM8326355_RNASEQ25	Naive	8.12736	6.19478	1.93258	0.568558	1
GSM8326332_RNASEQ03	CCI 24 h	8.06258	5.95462	2.10796	0.743945	2
GSM8326334_RNASEQ06	CCI 24 h	6.5911	5.99351	0.597588	-0.76643	2
GSM8326342_RNASEQ15	CCI 24 h	6.76108	5.6341	1.12697	-0.237043	2
GSM8326344_RNASEQ17L	CCI 24 h	7.0364	5.68761	1.34879	-0.0152316	2
GSM8326346_RNASEQ18L	CCI 24 h	7.56813	5.96488	1.60325	0.23923	2
GSM8326348_RNASEQ19L	CCI 24 h	5.86384	6.03867	-0.174835	-1.53885	2
GSM8326363_ScGly_12	CCI 7 d	8.96436	4.74024	4.22412	2.8601	3
GSM8326364_ScGly_14	CCI 7 d	8.87836	4.14457	4.7338	3.36978	3
GSM8326365_ScGly_16	CCI 7 d	9.07699	5.0045	4.07249	2.70847	3
GSM8326366_CCI7	CCI 7 d	8.58433	6.30296	2.28137	0.917354	3
GSM8326359_MB765	CCI 6 mo	9.83354	5.66214	4.1714	2.80738	4
GSM8326360_MB766	CCI 6 mo	9.44262	5.21995	4.22267	2.85866	4
GSM8326361_MB767	CCI 6 mo	9.68614	5.32524	4.3609	2.99688	4
GSM8326362_MB768	CCI 6 mo	9.9828	5.39742	4.58538	3.22136	4

### Sheet: S21_GSE269748_Groups
Supplementary Table S21. GSE269748 group summaries
Descriptive statistics and bootstrap 95% confidence intervals for Aqp4, Snta1, and the Naive-referenced AQP4/SNTA1 expression-imbalance metric.
Metric	Stage	n	Mean	SD	Median	Minimum	Maximum	Mean 95% CI lower	Mean 95% CI upper
Aqp4 log2(CPM + 1)	Naive	7	7.88482	0.985959	8.04333	6.66466	9.34237	7.21517	8.55304
Aqp4 log2(CPM + 1)	CCI 24 h	6	6.98052	0.7702	6.89874	5.86384	8.06258	6.41864	7.54949
Aqp4 log2(CPM + 1)	CCI 7 d	4	8.87601	0.210778	8.92136	8.58433	9.07699	8.67934	9.02733
Aqp4 log2(CPM + 1)	CCI 6 mo	4	9.73627	0.230204	9.75984	9.44262	9.9828	9.54035	9.90863
Snta1 log2(CPM + 1)	Naive	7	6.52081	0.288909	6.54279	6.19478	6.97269	6.33221	6.72514
Snta1 log2(CPM + 1)	CCI 24 h	6	5.8789	0.172224	5.95975	5.6341	6.03867	5.75495	5.99456
Snta1 log2(CPM + 1)	CCI 7 d	4	5.04806	0.910626	4.87237	4.14457	6.30296	4.35955	5.91228
Snta1 log2(CPM + 1)	CCI 6 mo	4	5.40119	0.188614	5.36133	5.21995	5.66214	5.26432	5.57791
AQP4/SNTA1 expression imbalance	Naive	7	0	1.15033	0.136519	-1.67205	1.72295	-0.805085	0.759022
AQP4/SNTA1 expression imbalance	CCI 24 h	6	-0.262397	0.801183	-0.126137	-1.53885	0.743945	-0.859831	0.285679
AQP4/SNTA1 expression imbalance	CCI 7 d	4	2.46393	1.06915	2.78429	0.917354	3.36978	1.40304	3.20445
AQP4/SNTA1 expression imbalance	CCI 6 mo	4	2.97107	0.18506	2.92777	2.80738	3.22136	2.83302	3.13068

### Sheet: S22_GSE269748_Stats
Supplementary Table S22. Planned exact-permutation comparisons versus Naive
Two-sided exact permutation tests. Benjamini-Hochberg correction was applied within the primary Aqp4/Snta1 hypothesis family and across the reported primary tests.
Metric	Comparison	Reference n	Comparison n	Mean difference	95% CI lower	95% CI upper	Hedges g	Exact p	Exact permutations	Family FDR	Global FDR	Significance
Aqp4	24 h vs Naive	7	6	-0.904305	-1.787	-0.0312931	-0.940574	0.0961538	1716	0.108173	0.13125	ns
Aqp4	7 d vs Naive	7	4	0.991185	0.310408	1.6829	1.11306	0.0878788	330	0.108173	0.13125	ns
Aqp4	6 mo vs Naive	7	4	1.85145	1.15682	2.54886	2.07463	0.0121212	330	0.0181818	0.0254545	*
Snta1	24 h vs Naive	7	6	-0.641908	-0.883925	-0.41424	-2.4581	0.0011655	1716	0.00909091	0.0212121	**
Snta1	7 d vs Naive	7	4	-1.47274	-2.18658	-0.62319	-2.33669	0.00909091	330	0.0163636	0.0238636	*
Snta1	6 mo vs Naive	7	4	-1.11962	-1.36831	-0.865911	-3.93993	0.0030303	330	0.00909091	0.0212121	**
AQP4/SNTA1 imbalance	24 h vs Naive	7	6	-0.262397	-1.24193	0.698128	-0.242453	0.645688	1716	0.645688	0.677972	ns
AQP4/SNTA1 imbalance	7 d vs Naive	7	4	2.46393	1.19702	3.60131	2.00435	0.00909091	330	0.0163636	0.0238636	*
AQP4/SNTA1 imbalance	6 mo vs Naive	7	4	2.97107	2.18563	3.77852	2.8736	0.0030303	330	0.00909091	0.0212121	**

### Sheet: S23_RatioRobustness
Supplementary Table S23. AQP4/SNTA1 expression-imbalance robustness
Alternative metrics test whether the stage pattern depends on one transformation. These are expression contrasts and must not be interpreted as protein stoichiometry.
S23A. Individual-sample alternative metrics
Sample	Stage	Aqp4 log2(CPM + 1)	Snta1 log2(CPM + 1)	Direct difference	z(Aqp4) - z(Snta1)	Naive-referenced imbalance	Metric role	Interpretation
GSM8326333_RNASEQ04	Naive	8.67452	6.79767	1.87685	-0.950665	0.512834	Robustness	Expression-level sensitivity
GSM8326336_RNASEQ08	Naive	9.34237	6.25541	3.08696	0.370655	1.72295	Robustness	Expression-level sensitivity
GSM8326338_RNASEQ10	Naive	6.66466	6.97269	-0.308029	-2.84325	-1.67205	Robustness	Expression-level sensitivity
GSM8326343_RNASEQ16	Naive	7.66682	6.31857	1.34826	-1.08877	-0.0157623	Robustness	Expression-level sensitivity
GSM8326353_RNASEQ23	Naive	6.67472	6.56375	0.11097	-2.2501	-1.25305	Robustness	Expression-level sensitivity
GSM8326354_RNASEQ24	Naive	8.04333	6.54279	1.50054	-1.10184	0.136519	Robustness	Expression-level sensitivity
GSM8326355_RNASEQ25	Naive	8.12736	6.19478	1.93258	-0.535412	0.568558	Robustness	Expression-level sensitivity
GSM8326332_RNASEQ03	CCI 24 h	8.06258	5.95462	2.10796	-0.244823	0.743945	Robustness	Expression-level sensitivity
GSM8326334_RNASEQ06	CCI 24 h	6.5911	5.99351	0.597588	-1.5028	-0.76643	Robustness	Expression-level sensitivity
GSM8326342_RNASEQ15	CCI 24 h	6.76108	5.6341	1.12697	-0.849831	-0.237043	Robustness	Expression-level sensitivity
GSM8326344_RNASEQ17L	CCI 24 h	7.0364	5.68761	1.34879	-0.701403	-0.0152316	Robustness	Expression-level sensitivity
GSM8326346_RNASEQ18L	CCI 24 h	7.56813	5.96488	1.60325	-0.663518	0.23923	Robustness	Expression-level sensitivity
GSM8326348_RNASEQ19L	CCI 24 h	5.86384	6.03867	-0.174835	-2.16163	-1.53885	Robustness	Expression-level sensitivity
GSM8326363_ScGly_12	CCI 7 d	8.96436	4.74024	4.22412	2.229	2.8601	Robustness	Expression-level sensitivity
GSM8326364_ScGly_14	CCI 7 d	8.87836	4.14457	4.7338	3.01074	3.36978	Robustness	Expression-level sensitivity
GSM8326365_ScGly_16	CCI 7 d	9.07699	5.0045	4.07249	1.94304	2.70847	Robustness	Expression-level sensitivity
GSM8326366_CCI7	CCI 7 d	8.58433	6.30296	2.28137	-0.316751	0.917354	Robustness	Expression-level sensitivity
GSM8326359_MB765	CCI 6 mo	9.83354	5.66214	4.1714	1.62057	2.80738	Robustness	Expression-level sensitivity
GSM8326360_MB766	CCI 6 mo	9.44262	5.21995	4.22267	1.93363	2.85866	Robustness	Expression-level sensitivity
GSM8326361_MB767	CCI 6 mo	9.68614	5.32524	4.3609	1.982	2.99688	Robustness	Expression-level sensitivity
GSM8326362_MB768	CCI 6 mo	9.9828	5.39742	4.58538	2.12116	3.22136	Robustness	Expression-level sensitivity
S23B. Group-level z(Aqp4) - z(Snta1) summary from the locked robustness analysis
Stage	n	Mean	SD	Median		Metric definition	Meaning	Boundary
Naive	7	-1.19991	1.06425	-1.08877		Direct difference	Aqp4 log2(CPM + 1) minus Snta1 log2(CPM + 1)	Sensitivity only
CCI 24 h	6	-1.02067	0.692078	-0.775617		z difference	Overall-sample z(Aqp4) minus z(Snta1)	Tests scale dependence
CCI 7 d	4	1.71651	1.42865	2.08602		Naive-referenced imbalance	Direct difference minus Naive mean direct difference	Primary expression-imbalance orientation
CCI 6 mo	4	1.91434	0.211368	1.95782		Common orientation	Higher values indicate more Aqp4 relative to Snta1	Not molecular stoichiometry

### Sheet: S24_NaiveReference
Supplementary Table S24. Naive-reference Aqp4-Snta1 relationship analysis
Residual analyses quantify departure from the Naive expression relationship. They do not establish physical protein uncoupling.
S24A. Group summary of residual deviation
Stage	n	Mean |residual|	SD |residual|	Median |residual|	Median signed residual	Mean signed residual
Naive	7	0.203796	0.128791	0.232252	-0.0647323	0
CCI 24 h	6	0.766409	0.195667	0.732894	-0.732894	-0.766409
CCI 7 d	4	1.33628	0.890501	1.49206	-1.49206	-1.33628
CCI 6 mo	4	0.864721	0.209901	0.891059	-0.891059	-0.864721
S24B. Stage change in median absolute residual relative to Naive
Stage	Delta median |residual| vs Naive	Fold versus Naive median |residual|
Naive	0	1
CCI 24 h	0.500641	3.15559
CCI 7 d	1.25981	6.42432
CCI 6 mo	0.658806	3.8366
S24C. Model definition and interpretation
Reference model	Aqp4-Snta1 relationship estimated in the Naive group.
Residual	Observed Snta1 minus the Snta1 value predicted from the Naive Aqp4-Snta1 relationship.
Absolute residual	Magnitude of departure from the Naive reference relationship, regardless of direction.
Figure 3D	Group median absolute residuals are approximately 0.23, 0.73, 1.49, and 0.89.
Allowed language	Departure from the Naive Aqp4-Snta1 expression relationship.
Avoid	Physical uncoupling, AQP4 depolarization, perivascular mislocalization, endfoot failure, or causality.

### Sheet: S25_GSE180862_Context
Supplementary Table S25. GSE180862 independent mouse TBI context
Drop-seq astrocyte pseudobulk analysis. Biological mouse/sample is the analysis unit. The prespecified 7 d replication did not support the discovery direction, so this dataset is retained as external context rather than validation.
S25A. Locked analysis design
Dataset	Region	Timepoint	Condition	Mice	Primary endpoint	Analysis role
GSE180862	Cortex	24 h	Sham	3	log2(Aqp4 CPM + 0.5) - log2(Snta1 CPM + 0.5)	External mouse context
GSE180862	Cortex	24 h	TBI	3	log2(Aqp4 CPM + 0.5) - log2(Snta1 CPM + 0.5)	External mouse context
GSE180862	Hippocampus	24 h	Sham	3	log2(Aqp4 CPM + 0.5) - log2(Snta1 CPM + 0.5)	External mouse context
GSE180862	Hippocampus	24 h	TBI	3	log2(Aqp4 CPM + 0.5) - log2(Snta1 CPM + 0.5)	External mouse context
GSE180862	Cortex	7 d	Sham	3	log2(Aqp4 CPM + 0.5) - log2(Snta1 CPM + 0.5)	External mouse context
GSE180862	Cortex	7 d	TBI	3	log2(Aqp4 CPM + 0.5) - log2(Snta1 CPM + 0.5)	External mouse context
GSE180862	Hippocampus	7 d	Sham	3	log2(Aqp4 CPM + 0.5) - log2(Snta1 CPM + 0.5)	External mouse context
GSE180862	Hippocampus	7 d	TBI	3	log2(Aqp4 CPM + 0.5) - log2(Snta1 CPM + 0.5)	External mouse context
S25B. Prespecified evidence boundary
Contrast / item	Status	Interpretation	Claim allowed	Claim not allowed	Source	URL
7 d TBI vs Sham, pooled across regions with region adjustment	Not supported	Prespecified delayed replication was null / not same-direction robust	Report as a negative or boundary result	Do not call successful independent replication	Associated analysis source data	https://www.ncbi.nlm.nih.gov/geo/query/acc.cgi?acc=GSE180862
24 h TBI vs Sham	Directional context	Acute contrast provided supportive direction in the project audit	Use as secondary external context	Do not use to rescue the failed 7 d primary replication	Same project analysis folder	https://www.ncbi.nlm.nih.gov/geo/query/acc.cgi?acc=GSE180862
Analysis unit	Mouse / region pseudobulk	Cells are not treated as independent biological replicates	Sample-aware interpretation	No cell-as-replicate inference	Analysis script	https://www.ncbi.nlm.nih.gov/geo/query/acc.cgi?acc=GSE180862

### Sheet: S26_GSE282909_Spatial
Supplementary Table S26. GSE282909 mouse spatial AQP4/SNTA1 context
All values are reoriented to log2(Aqp4/Snta1), so higher values indicate more Aqp4 relative to Snta1. Mouse-level summaries carry the biological-replicate interpretation.
S26A. Mouse-level astrocyte-enriched spatial summary
Mouse	Condition	Mean log2(Aqp4/Snta1)		Group	Mean log2(Aqp4/Snta1)
Sham1	Sham	3.51632		Sham	3.56665
Sham2	Sham	3.617		TBI	3.98474
TBI1	TBI	3.75704
TBI2	TBI	4.21244
S26B. Section-level spatial sensitivity
Mouse	Section	Condition	log2(Aqp4/Snta1)
Sham1	anterior	Sham	3.42964
Sham1	posterior	Sham	3.60299
TBI1	anterior	TBI	3.90489
TBI1	posterior	TBI	3.60919
Sham2	anterior	Sham	3.43006
Sham2	posterior	Sham	3.80393
TBI2	anterior	TBI	4.15128
TBI2	posterior	TBI	4.2736
S26C. Interpretation boundary
Biological replicate	Mouse; two mice per condition.
Section-level rows	Nested within mouse and shown as sensitivity/context; sections are not independent biological replicates.
Main Figure 3E	Use mouse-level summary.
Evidence strength	Trend-level spatial convergence only.
Avoid	Calling n=2/group spatial evidence an independent inferential validation.
Source	https://www.ncbi.nlm.nih.gov/geo/query/acc.cgi?acc=GSE282909

### Sheet: S27_Human_Context
Supplementary Table S27. Human transcriptomic and proteomic AQP4/SNTA1 context
Human evidence is contextual and directional. Common orientation is log2(AQP4/SNTA1), where higher values indicate more AQP4 relative to SNTA1.
S27A. GSE155114 chronic human transcriptomic context
Dataset	Group	Donors	Metric orientation	Observed project direction	Evidence role	Claim boundary
GSE155114	Control	8	log2(AQP4/SNTA1)	Reference	Chronic human directional context	Donor-level marker-inferred astrocyte context; not mechanistic validation
GSE155114	CTE	8	log2(AQP4/SNTA1)	Directionally higher than Control in the selected panel	Chronic human directional context	Use as supportive context only.
S27B. PXD007694 human CTE proteomic sample ratios
Sample	Group	log2(AQP4/SNTA1) protein contrast
CTE1	CTE	0.896604
CTE2	CTE	-0.606246
CTE3	CTE	0.829339
CTL1	CTL	2.77178
CTL2	CTL	-1.49632
CTE4	CTE	-0.432252
CTE5	CTE	0.129186
CTE6	CTE	-0.972779
CTL3	CTL	0.121306
CTL4	CTL	-0.083467
CTE7	CTE	-0.261658
CTE8	CTE	0.014778
CTE9	CTE	0.097024
CTL5	CTL	-0.551726
CTE10	CTE	0.30355
CTE11	CTE	0.510738
CTL6	CTL	-1.39728
S27C. PXD007694 group summary and exact test
Group	n	Median	Mean	CTE minus CTL median	Exact two-sided Mann-Whitney p
CTL	6	-0.317596	-0.105951
CTE	11	0.097024	0.046208	0.414621	0.35
S27D. Human evidence boundary
Dataset	Allowed interpretation	Do not claim	Biological unit	Modality	Orientation	Source
GSE155114	Directional chronic-human transcriptomic context	Independent mechanistic replication	Donor	Marker-inferred transcriptomic summary	log2(AQP4/SNTA1)	https://www.ncbi.nlm.nih.gov/geo/query/acc.cgi?acc=GSE155114
PXD007694	Directional cross-modal proteomic convergence	Statistically significant validation	Human sample	Detergent-insoluble TMT proteomics	log2(AQP4/SNTA1)	PXD007694
