## Supplementary Tables for "Temporal transcriptomic remodeling after controlled cortical impact reveals delayed AQP4/SNTA1 expression imbalance associated with ion-homeostatic remodeling": Supplementary_Table_S28-S36_Fig4.xlsx

### Sheet: S28_DatasetInventory
Supplementary Table S28. Figure 4 external-context datasets and evidence roles
Datasets, biological contexts, final figure roles, source files, and predefined claim boundaries.
dataset	biological_context	evidence_role	data_rows	claim_boundary	final_figure_role
GSE155114	Human chronic CTE	Chronic human contextual sensitivity analysis	16	Directional/contextual support only; does not establish AQP4 localization, polarization, SNTA1 anchoring, endfoot failure, or causality.	Figure S4A chronic human context
GSE209552	Human acute severe TBI	Acute human endfoot/homeostatic context	17	Acute human TBI context; selected-gene effects are heterogeneous and are not equivalent to chronic CCI replication.	Figure S4B acute human context
GSE261807	Human repetitive head impact / early CTE	Human RHI/early-CTE astrocyte-selection threshold sensitivity	84	Effects vary by astrocyte-selection threshold; the human RHI/early-CTE result should not be described as robust validation.	Figure S4C threshold sensitivity
GSE282909	Mouse spatial mTBI	Mouse spatial descriptive context	4	Mouse-level n is small (n=2 mice/group); spatial evidence is descriptive/trend-level and not inferential replication.	Supporting spatial context; not plotted in final Figure S4

### Sheet: S29_GSE155114_Donors
Supplementary Table S29. GSE155114 donor-level chronic CTE summary
Donor-level marker-inferred astrocyte expression and balance metrics; selected endfoot/homeostatic genes support Figure S4A.
dataset	analysis_level	condition	donor	n_marker_astro_cells	selected_libsize	SNTA1_CPM	SNTA1_det_frac	AQP4_CPM	AQP4_det_frac	KCNJ10_CPM	KCNJ10_det_frac	SLC1A2_CPM	SLC1A2_det_frac	DMD_CPM	DMD_det_frac	DTNA_CPM	DTNA_det_frac	GFAP_CPM	GFAP_det_frac	ALDH1L1_CPM	ALDH1L1_det_frac	SNTA1_AQP4_ratio	SNTA1_AQP4_log2ratio	SNTA1_KCNJ10_ratio	SNTA1_KCNJ10_log2ratio	SNTA1_SLC1A2_ratio	SNTA1_SLC1A2_log2ratio	SNTA1_DMD_ratio	SNTA1_DMD_log2ratio	SNTA1_DTNA_ratio	SNTA1_DTNA_log2ratio
GSE155114	Donor-level marker-inferred astrocyte summary	CTE	CTE_1	228	143754	83.4759	0.0438596	1189.53	0.311404	97.3886	0.0307018	2643.4	0.587719	466.074	0.20614	1245.18	0.385965	1314.75	0.442982	132.17	0.0745614	0.0709565	-3.81692	0.858595	-0.219951	0.0319452	-4.96826	0.180862	-2.46704	0.0677878	-3.88283
GSE155114	Donor-level marker-inferred astrocyte summary	CTE	CTE_2	72	29647	0	0	1146.83	0.0833333	0	0	1079.37	0.138889	674.605	0.138889	202.381	0.0694444	1484.13	0.291667	101.191	0.0277778	0.000871211	-10.1647	1	0	0.000925611	-10.0773	0.00148016	-9.40004	0.00491687	-7.66804
GSE155114	Donor-level marker-inferred astrocyte summary	CTE	CTE_3	71	102631	9.74364	0.0140845	3400.53	0.929577	0	0	3049.76	0.859155	233.847	0.239437	3439.51	0.859155	2864.63	0.929577	185.129	0.15493	0.00315847	-8.30656	10.7436	3.42541	0.00352163	-8.14954	0.0457473	-4.45017	0.00312269	-8.32299
GSE155114	Donor-level marker-inferred astrocyte summary	CTE	CTE_4	193	195865	137.85	0.11399	3180.76	0.834197	0	0	1107.91	0.533679	515.661	0.336788	2951.01	0.735751	1735.89	0.751295	296.122	0.217617	0.0436394	-4.51823	138.85	7.11738	0.125214	-2.99754	0.268745	-1.89569	0.0470357	-4.4101
GSE155114	Donor-level marker-inferred astrocyte summary	CTE	CTE_5	47	22941	43.5901	0.0212766	3792.34	0.680851	130.77	0.0638298	8325.71	0.978723	130.77	0.0638298	3094.9	0.680851	958.982	0.382979	174.36	0.0851064	0.0117548	-6.4106	0.338393	-1.56323	0.00535507	-7.54488	0.338393	-1.56323	0.014403	-6.11749
GSE155114	Donor-level marker-inferred astrocyte summary	CTE	CTE_6	68	43140	69.541	0.0441176	3291.61	0.838235	0	0	1900.79	0.529412	231.803	0.132353	2063.05	0.573529	1274.92	0.5	185.443	0.117647	0.0214241	-5.54462	70.541	6.14039	0.0370919	-4.75275	0.303007	-1.72258	0.034176	-4.87087
GSE155114	Donor-level marker-inferred astrocyte summary	CTE	CTE_7	74	81819	73.3326	0.0675676	2493.31	0.851351	0	0	1442.21	0.743243	219.998	0.175676	1955.54	0.743243	1515.54	0.824324	171.109	0.148649	0.0298009	-5.0685	74.3326	6.21592	0.0515051	-4.27914	0.33635	-1.57197	0.0379919	-4.71816
GSE155114	Donor-level marker-inferred astrocyte summary	CTE	CTE_8	27	31959	31.2901	0.037037	7102.85	1	0	0	5757.38	0.925926	219.031	0.259259	2002.57	0.518519	4411.9	1	125.16	0.0740741	0.00454543	-7.78137	32.2901	5.01302	0.0056075	-7.47843	0.146753	-2.76854	0.0161163	-5.95533
GSE155114	Donor-level marker-inferred astrocyte summary	Control	Control_1	37	63723	47.0788	0.027027	1302.51	0.72973	0	0	1271.13	0.513514	423.709	0.324324	2322.55	0.837838	1694.84	0.621622	125.543	0.216216	0.036884	-4.76086	48.0788	5.58733	0.037794	-4.7257	0.113204	-3.143	0.0206919	-5.59479
GSE155114	Donor-level marker-inferred astrocyte summary	Control	Control_2	204	61691	0	0	48.6295	0.00980392	0	0	534.924	0.122549	713.232	0.161765	194.518	0.0490196	324.196	0.0980392	194.518	0.0588235	0.0201493	-5.63312	1	0	0.00186594	-9.06588	0.00140011	-9.48025	0.00511462	-7.61116
GSE155114	Donor-level marker-inferred astrocyte summary	Control	Control_3	95	33265	30.0616	0.0105263	691.417	0.115789	30.0616	0.0105263	1623.33	0.189474	390.801	0.126316	691.417	0.136842	571.171	0.157895	180.37	0.0631579	0.0448597	-4.47844	1	0	0.0191228	-5.70857	0.0792791	-3.65692	0.0448597	-4.47844
GSE155114	Donor-level marker-inferred astrocyte summary	Control	Control_4	136	149741	146.92	0.125	1556.02	0.661765	60.1038	0.0294118	1803.11	0.625	487.508	0.352941	2283.94	0.632353	1322.28	0.669118	253.772	0.154412	0.0950022	-3.3959	2.42081	1.27549	0.0819906	-3.6084	0.3028	-1.72356	0.064737	-3.94927
GSE155114	Donor-level marker-inferred astrocyte summary	Control	Control_5	359	321193	71.608	0.0445682	1024.31	0.420613	31.1339	0.0250696	1506.88	0.579387	488.803	0.256267	2033.05	0.554318	1646.98	0.635097	136.989	0.100279	0.0708159	-3.81978	2.25954	1.17603	0.0481523	-4.37625	0.148239	-2.754	0.0356964	-4.80808
GSE155114	Donor-level marker-inferred astrocyte summary	Control	Control_6	160	140212	156.905	0.1125	4657.23	0.86875	185.433	0.0625	3573.16	0.75	320.943	0.2375	1890	0.5625	2046.9	0.7125	235.358	0.1375	0.0338981	-4.88265	0.846979	-0.239602	0.0441797	-4.50047	0.490476	-1.02774	0.0835038	-3.58201
GSE155114	Donor-level marker-inferred astrocyte summary	Control	Control_7	256	92453	32.4489	0.0117188	443.469	0.0585938	216.326	0.0195312	1384.49	0.226562	1005.92	0.183594	313.673	0.09375	951.835	0.195312	108.163	0.0390625	0.075256	-3.73205	0.153911	-2.69983	0.0241424	-5.37229	0.0332192	-4.91184	0.106297	-3.23382
GSE155114	Donor-level marker-inferred astrocyte summary	Control	Control_8	270	161816	105.058	0.0555556	2867.45	0.648148	67.9784	0.0259259	1501.71	0.537037	179.216	0.0925926	1903.4	0.496296	3120.83	0.785185	74.1583	0.0407407	0.0369738	-4.75735	1.53755	0.62063	0.0705778	-3.82464	0.588503	-0.764878	0.0556909	-4.16641

### Sheet: S30_GSE155114_Stats
Supplementary Table S30. GSE155114 primary statistical results
Primary Control-versus-CTE comparisons for chronic human contextual sensitivity analysis supporting Figure S4A.
dataset	analysis_level	metric	control_median	cte_median	effect_log2_CTE_vs_Control	mannwhitney_p	n_control	n_cte
GSE155114	Primary donor-level statistical results	SNTA1_AQP4_ratio	0.0409167	0.0165894	-1.30242	0.0379176	8	8
GSE155114	Primary donor-level statistical results	SNTA1_AQP4_log2ratio	-4.6179	-5.97761	-1.35972	0.0379176	8	8

### Sheet: S31_GSE209552_Samples
Supplementary Table S31. GSE209552 marker-inferred astrocyte summaries
Sample-level marker-inferred astrocyte pseudobulk values used for Figure S4B acute-human endfoot/homeostatic context.
dataset	analysis_level	sample	condition	n_marker_astro_cells	selected_libsize	SNTA1_CPM	SNTA1_det_frac	AQP4_CPM	AQP4_det_frac	KCNJ10_CPM	KCNJ10_det_frac	SLC1A2_CPM	SLC1A2_det_frac	DMD_CPM	DMD_det_frac	DTNA_CPM	DTNA_det_frac	GFAP_CPM	GFAP_det_frac	ALDH1L1_CPM	ALDH1L1_det_frac	SNTA1_AQP4_ratio	SNTA1_KCNJ10_ratio	SNTA1_SLC1A2_ratio	SNTA1_DMD_ratio	SNTA1_DTNA_ratio
GSE209552	Marker-inferred astrocyte pseudobulk	TBI_HuBrainCTL_Nuclei501F_F	Control	57	231798	185.506	0.368421	491.808	0.807018	133.737	0.421053	11799.1	1	185.506	0.45614	3179.49	1	336.5	0.666667	371.013	0.684211	0.378457	1.38422	0.0158055	1	0.0586407
GSE209552	Marker-inferred astrocyte pseudobulk	TBI_HuBrainCTL_Nuclei501T_T	Control	23	52076	134.419	0.26087	422.459	0.695652	76.8108	0.173913	8986.87	1	288.041	0.521739	3667.72	1	364.851	0.391304	384.054	0.565217	0.319792	1.74036	0.0150669	0.468512	0.0369118
GSE209552	Marker-inferred astrocyte pseudobulk	TBI_HuBrainCTL_Nuclei529F_F	Control	47	236572	84.5409	0.361702	1162.44	0.957447	67.6327	0.319149	4603.25	1	169.082	0.404255	6196.84	1	1682.36	1	769.322	0.914894	0.0735243	1.24636	0.0185787	0.50294	0.0138017
GSE209552	Marker-inferred astrocyte pseudobulk	TBI_HuBrainCTL_Nuclei529T_T	Control	41	168385	83.1428	0.243902	896.754	0.95122	83.1428	0.317073	4157.14	1	154.408	0.414634	5742.79	1	2048.88	1	968.02	0.97561	0.0937258	1	0.0202357	0.541431	0.0146493
GSE209552	Marker-inferred astrocyte pseudobulk	TBI_HuBrainCTL_Nuclei502T_T	Control	48	290904	185.628	0.520833	501.884	0.916667	120.315	0.479167	9855.48	1	158.128	0.5	3846.63	0.979167	697.825	0.708333	336.881	0.875	0.371116	1.53838	0.0189346	1.17282	0.0485047
GSE209552	Marker-inferred astrocyte pseudobulk	MJ_TBI_nr6_RT	TBI	25	23808	0	0	168.011	0.16	42.0027	0.04	3192.2	0.96	252.016	0.12	1554.1	0.6	462.03	0.36	714.046	0.36	0.00591678	0.0232544	0.000313165	0.00395232	0.000643046
GSE209552	Marker-inferred astrocyte pseudobulk	MJ_TBI_nr7_LT	TBI	20	14745	0	0	67.8196	0.05	0	0	1831.13	0.85	271.278	0.15	949.474	0.55	1966.77	0.1	610.376	0.4	0.0145307	1	0.000545813	0.00367271	0.00105211
GSE209552	Marker-inferred astrocyte pseudobulk	MJ_TBI_nr8_RT	TBI	20	20457	244.415	0.1	244.415	0.15	0	0	1124.31	0.45	488.83	0.35	1222.08	0.5	2835.22	0.45	439.947	0.3	1	245.415	0.218087	0.501021	0.200654
GSE209552	Marker-inferred astrocyte pseudobulk	MJ_TBI_nr10_LT	TBI	21	25193	0	0	39.6936	0.047619	0	0	833.565	0.47619	317.549	0.285714	1865.6	0.761905	1587.74	0.904762	396.936	0.428571	0.0245739	1	0.00119823	0.00313924	0.000535734
GSE209552	Marker-inferred astrocyte pseudobulk	MJ_TBI_nr11_LFP	TBI	20	38018	289.337	0.4	1288.86	0.85	105.213	0.2	7759.48	1	184.123	0.35	1288.86	0.75	946.92	0.8	973.223	0.9	0.225091	2.73352	0.0374122	1.56834	0.225091
GSE209552	Marker-inferred astrocyte pseudobulk	MJ_TBI_nr16_RT	TBI	20	15591	128.279	0.05	192.419	0.1	0	0	2116.61	0.45	384.837	0.15	833.814	0.3	128.279	0.1	64.1396	0.05	0.66839	129.279	0.0610497	0.335061	0.15486
GSE209552	Marker-inferred astrocyte pseudobulk	MJ_TBI_nr19_RF	TBI	20	31166	64.1725	0.1	0	0	64.1725	0.1	545.466	0.45	705.897	0.5	641.725	0.55	802.156	0.6	224.604	0.3	65.1725	1	0.119262	0.0921951	0.1014
GSE209552	Marker-inferred astrocyte pseudobulk	MJ_TBI_nr20_RF	TBI	22	42376	117.991	0.136364	165.188	0.227273	23.5983	0.0454545	2996.98	1	165.188	0.181818	2336.23	0.909091	1557.49	0.954545	542.76	0.590909	0.716005	4.83739	0.0396905	0.716005	0.0509113
GSE209552	Marker-inferred astrocyte pseudobulk	MJ_TBI_nr21_RF	TBI	23	55991	71.4401	0.0869565	589.38	0.73913	0	0	2750.44	1	71.4401	0.130435	4518.58	1	1125.18	0.869565	160.74	0.304348	0.122701	72.4401	0.026328	1	0.016028
GSE209552	Marker-inferred astrocyte pseudobulk	MJ_TBI_nr1_LT	TBI	20	15705	509.392	0.4	1337.15	0.5	63.674	0.05	10378.9	1	191.022	0.1	1910.22	0.8	63.674	0.05	445.718	0.3	0.381415	7.89176	0.0491714	2.65799	0.26705
GSE209552	Marker-inferred astrocyte pseudobulk	MJ_TBI_nr2_LF	TBI	34	157128	31.8212	0.117647	146.377	0.264706	6.36424	0.0294118	1202.84	0.676471	591.874	0.470588	2049.28	0.823529	381.854	0.470588	38.1854	0.117647	0.222702	4.45683	0.0272637	0.0553595	0.0160081
GSE209552	Marker-inferred astrocyte pseudobulk	MJ_TBI_nr3_RF	TBI	75	489999	102.041	0.453333	228.572	0.64	61.2246	0.333333	4697.97	1	322.45	0.72	4491.85	1	1530.62	0.92	308.164	0.706667	0.44884	1.65595	0.0219284	0.318569	0.0229345

### Sheet: S32_GSE209552_Stats
Supplementary Table S32. GSE209552 marker-inferred astrocyte statistics
Acute human TBI marker-inferred statistics supporting Figure S4B. Mann-Whitney p values are unadjusted.
dataset	analysis_level	metric	control_median	tbi_median	log2FC_TBI_vs_Control_median	mannwhitney_p_unadjusted	n_control	n_tbi
GSE209552	Marker-inferred astrocyte statistics	SNTA1_CPM	134.419	86.7405	-0.631958	0.369088	5	12
GSE209552	Marker-inferred astrocyte statistics	SNTA1_det_frac	0.361702	0.1	-1.8548	0.0641003	5	12
GSE209552	Marker-inferred astrocyte statistics	AQP4_CPM	501.884	180.215	-1.47764	0.0817712	5	12
GSE209552	Marker-inferred astrocyte statistics	AQP4_det_frac	0.916667	0.193636	-2.24305	0.00226244	5	12
GSE209552	Marker-inferred astrocyte statistics	KCNJ10_CPM	83.1428	14.9813	-2.47243	0.00468077	5	12
GSE209552	Marker-inferred astrocyte statistics	KCNJ10_det_frac	0.319149	0.0347059	-3.20098	0.00649875	5	12
GSE209552	Marker-inferred astrocyte statistics	SLC1A2_CPM	8986.87	2433.52	-1.88477	0.0193924	5	12
GSE209552	Marker-inferred astrocyte statistics	SLC1A2_det_frac	1	0.905	-0.14401	0.0441747	5	12
GSE209552	Marker-inferred astrocyte statistics	DMD_CPM	169.082	294.413	0.800123	0.0817712	5	12
GSE209552	Marker-inferred astrocyte statistics	DMD_det_frac	0.45614	0.233766	-0.964411	0.0573198	5	12
GSE209552	Marker-inferred astrocyte statistics	DTNA_CPM	3846.63	1709.85	-1.16973	0.00937298	5	12
GSE209552	Marker-inferred astrocyte statistics	DTNA_det_frac	1	0.755952	-0.403633	0.0112886	5	12
GSE209552	Marker-inferred astrocyte statistics	GFAP_CPM	697.825	1036.05	0.570158	0.959276	5	12
GSE209552	Marker-inferred astrocyte statistics	GFAP_det_frac	0.708333	0.535294	-0.404097	0.224864	5	12
GSE209552	Marker-inferred astrocyte statistics	ALDH1L1_CPM	384.054	418.441	0.123716	0.505818	5	12
GSE209552	Marker-inferred astrocyte statistics	ALDH1L1_det_frac	0.875	0.332174	-1.39734	0.0130204	5	12
GSE209552	Marker-inferred astrocyte statistics	SNTA1_AQP4_ratio	0.319792	0.303253	-0.0766116	0.574337	5	12
GSE209552	Marker-inferred astrocyte statistics	SNTA1_KCNJ10_ratio	1.38422	3.59518	1.37699	0.288867	5	12
GSE209552	Marker-inferred astrocyte statistics	SNTA1_SLC1A2_ratio	0.0185787	0.032338	0.799581	0.129606	5	12
GSE209552	Marker-inferred astrocyte statistics	SNTA1_DMD_ratio	0.541431	0.326815	-0.728304	0.205625	5	12
GSE209552	Marker-inferred astrocyte statistics	SNTA1_DTNA_ratio	0.0369118	0.0369229	0.000433107	0.646089	5	12

### Sheet: S33_GSE261807_Samples
Supplementary Table S33. GSE261807 astrocyte-selection threshold sensitivity
Sample-level values across top 0.5%, 1%, and 2% astrocyte-selection thresholds; source for Figure S4C.
dataset	analysis_level	selection_threshold	sample	gsm	condition	n_marker_astro_cells	selected_libsize	SNTA1_CPM	SNTA1_det_frac	AQP4_CPM	AQP4_det_frac	KCNJ10_CPM	KCNJ10_det_frac	SLC1A2_CPM	SLC1A2_det_frac	DMD_CPM	DMD_det_frac	DTNA_CPM	DTNA_det_frac	GFAP_CPM	GFAP_det_frac	ALDH1L1_CPM	ALDH1L1_det_frac	SNTA1_AQP4_ratio	SNTA1_AQP4_log2ratio	SNTA1_KCNJ10_ratio	SNTA1_KCNJ10_log2ratio	SNTA1_SLC1A2_ratio	SNTA1_SLC1A2_log2ratio	SNTA1_DMD_ratio	SNTA1_DMD_log2ratio	SNTA1_DTNA_ratio	SNTA1_DTNA_log2ratio
GSE261807	Threshold-defined marker-inferred astrocyte summary	Top 0.5%	S1	GSM8152382	CTE	45	375083	122.64	0.555556	639.858	0.977778	79.9823	0.422222	6419.91	1	213.286	0.711111	7654.31	1	1045.1	1	925.129	0.977778	0.192928	-2.37387	1.52675	0.610462	0.0192558	-5.69857	0.576983	-0.793398	0.0161508	-5.95225
GSE261807	Threshold-defined marker-inferred astrocyte summary	Top 0.5%	S2	GSM8152383	CTE	34	408506	244.794	0.882353	1182.36	1	296.201	0.882353	16687.6	1	320.681	0.882353	3045.24	1	159.116	0.764706	465.109	1	0.207709	-2.26736	0.82703	-0.273988	0.0147283	-6.08527	0.764094	-0.388177	0.0806877	-3.63151
GSE261807	Threshold-defined marker-inferred astrocyte summary	Top 0.5%	S3	GSM8152384	RHI	36	128160	148.252	0.277778	608.614	0.861111	85.8302	0.305556	9176.03	1	390.137	0.638889	4010.61	0.944444	717.853	0.75	312.11	0.722222	0.244831	-2.03014	1.7189	0.781483	0.0162637	-5.9422	0.381585	-1.38992	0.037205	-4.74836
GSE261807	Threshold-defined marker-inferred astrocyte summary	Top 0.5%	S4	GSM8152385	CTE	20	139297	136.399	0.55	847.111	1	186.652	0.65	12677.9	1	279.977	0.75	3366.91	1	782.501	0.95	272.798	0.8	0.162006	-2.62588	0.732204	-0.449683	0.0108368	-6.52792	0.489005	-1.03208	0.0407966	-4.61541
GSE261807	Threshold-defined marker-inferred astrocyte summary	Top 0.5%	S5	GSM8152386	RHI	37	130888	206.283	0.513514	443.127	0.891892	129.882	0.324324	10772.6	1	252.124	0.540541	2781	1	229.204	0.378378	504.248	0.891892	0.466721	-1.09937	1.58374	0.663336	0.01924	-5.69975	0.8189	-0.288241	0.0745086	-3.74645
GSE261807	Threshold-defined marker-inferred astrocyte summary	Top 0.5%	S7	GSM8152387	CTE	20	222032	126.108	0.55	1292.61	1	121.604	0.7	11111	1	216.185	0.55	6445.02	1	1017.87	0.95	445.882	0.8	0.0982586	-3.34727	1.03673	0.0520471	0.0114388	-6.44992	0.585252	-0.772871	0.0197188	-5.66428
GSE261807	Threshold-defined marker-inferred astrocyte summary	Top 0.5%	S8	GSM8152388	Control	31	479582	216.856	0.903226	859.081	1	233.537	0.903226	14514.7	1	277.325	0.935484	3453.01	1	108.428	0.677419	392.008	1	0.253296	-1.9811	0.928876	-0.106442	0.0150082	-6.0581	0.782738	-0.353398	0.0630733	-3.98683
GSE261807	Threshold-defined marker-inferred astrocyte summary	Top 0.5%	S9	GSM8152389	Control	60	278594	183.062	0.516667	743.017	0.966667	197.42	0.516667	12595.4	1	269.209	0.666667	2928.99	1	455.86	0.65	419.966	0.85	0.24739	-2.01514	0.927639	-0.108364	0.0146123	-6.09667	0.681184	-0.553883	0.06282	-3.99263
GSE261807	Threshold-defined marker-inferred astrocyte summary	Top 0.5%	S11	GSM8152390	RHI	34	313224	166.015	0.764706	1184.46	0.970588	201.134	0.705882	10532.4	1	194.749	0.705882	3757.69	1	778.995	0.970588	922.662	1	0.140887	-2.82739	0.826261	-0.275331	0.0158558	-5.97885	0.853213	-0.229023	0.0444344	-4.49218
GSE261807	Threshold-defined marker-inferred astrocyte summary	Top 0.5%	S12	GSM8152391	RHI	60	284865	94.7817	0.283333	993.453	1	66.6983	0.25	7017.36	1	179.032	0.483333	5637.76	1	1590.23	1	737.191	1	0.096316	-3.37608	1.41483	0.500632	0.0136473	-6.19524	0.532026	-0.910432	0.0169863	-5.87948
GSE261807	Threshold-defined marker-inferred astrocyte summary	Top 0.5%	S14	GSM8152392	Control	37	119329	184.364	0.378378	905.061	0.891892	167.604	0.459459	9092.51	1	268.166	0.540541	3955.45	0.945946	1156.47	0.891892	486.051	0.756757	0.204583	-2.28924	1.09941	0.136725	0.0203842	-5.6164	0.688661	-0.538134	0.0468511	-4.41577
GSE261807	Threshold-defined marker-inferred astrocyte summary	Top 0.5%	S15	GSM8152393	Control	48	136195	176.218	0.375	1218.84	0.958333	154.191	0.354167	8487.83	1	286.354	0.4375	2672.64	0.875	1211.5	0.791667	602.078	0.833333	0.14528	-2.7831	1.14194	0.191483	0.0208766	-5.58197	0.616723	-0.697305	0.0662834	-3.91521
GSE261807	Threshold-defined marker-inferred astrocyte summary	Top 0.5%	S16	GSM8152394	CTE	43	231527	69.1064	0.27907	583.085	0.953488	120.936	0.395349	6444.17	1	362.809	0.627907	4284.6	1	1723.34	1	609	0.976744	0.120028	-3.05856	0.574943	-0.798508	0.0108774	-6.52253	0.192701	-2.37556	0.0163586	-5.93381
GSE261807	Threshold-defined marker-inferred astrocyte summary	Top 0.5%	S17	GSM8152395	CTE	43	562462	78.2275	0.581395	554.704	0.976744	30.2243	0.255814	11017.6	1	227.571	0.837209	5918.62	1	718.271	1	711.159	1	0.142571	-2.81024	2.53737	1.34333	0.00719032	-7.11973	0.346621	-1.52857	0.0133839	-6.22336
GSE261807	Threshold-defined marker-inferred astrocyte summary	Top 0.5%	S18	GSM8152396	Control	68	211910	179.321	0.382353	830.541	0.970588	151.008	0.323529	12656.3	1	382.238	0.573529	3161.72	1	174.602	0.352941	372.8	0.764706	0.216852	-2.20522	1.18627	0.246428	0.0142464	-6.13326	0.470521	-1.08767	0.0570147	-4.13252
GSE261807	Threshold-defined marker-inferred astrocyte summary	Top 0.5%	S19	GSM8152397	RHI	20	134093	208.81	0.6	738.294	1	156.608	0.55	9478.5	1	305.758	0.75	4079.26	1	723.379	0.8	343.045	0.9	0.283798	-1.81706	1.33122	0.412747	0.0221331	-5.49765	0.68396	-0.548015	0.0514208	-4.2815
GSE261807	Threshold-defined marker-inferred astrocyte summary	Top 0.5%	S20	GSM8152398	CTE	60	279718	185.902	0.533333	700.706	1	128.701	0.45	11804.7	1	243.102	0.616667	3392.7	1	353.928	0.65	350.353	0.866667	0.266353	-1.90859	1.44102	0.527088	0.0158314	-5.98107	0.76567	-0.385206	0.055073	-4.18251
GSE261807	Threshold-defined marker-inferred astrocyte summary	Top 0.5%	S22	GSM8152399	RHI	23	130076	184.508	0.73913	1322.3	0.913043	269.073	0.652174	12323.6	1	253.698	0.608696	3613.27	1	584.274	0.913043	392.078	0.913043	0.140185	-2.83459	0.686878	-0.541874	0.0150519	-6.05392	0.728344	-0.457309	0.0513264	-4.28416
GSE261807	Threshold-defined marker-inferred astrocyte summary	Top 0.5%	S23	GSM8152400	CTE	26	227729	250.298	0.807692	1115.36	1	254.689	0.961538	9348.83	1	149.3	0.615385	3956.46	1	491.813	0.807692	522.551	1	0.225104	-2.15134	0.982826	-0.024992	0.0268772	-5.21747	1.67197	0.741549	0.0634997	-3.97711
GSE261807	Threshold-defined marker-inferred astrocyte summary	Top 0.5%	S24	GSM8152401	Control	48	216522	170.883	0.520833	1126.91	0.979167	87.7509	0.333333	10996.6	1	286.345	0.5625	3413.05	0.958333	600.401	0.708333	424.899	0.895833	0.152391	-2.71415	1.93669	0.953596	0.0156292	-5.99961	0.598177	-0.741355	0.0503459	-4.31198
GSE261807	Threshold-defined marker-inferred astrocyte summary	Top 0.5%	S26	GSM8152402	CTE	21	149089	160.978	0.619048	462.811	0.904762	73.7814	0.380952	7545.83	1	288.418	0.761905	2629.3	1	503.055	0.761905	375.615	0.904762	0.349232	-1.51774	2.16601	1.11504	0.021463	-5.542	0.559666	-0.837361	0.0615814	-4.02136
GSE261807	Threshold-defined marker-inferred astrocyte summary	Top 0.5%	S27	GSM8152403	Control	72	259049	131.249	0.375	938.046	0.986111	181.433	0.416667	12719.6	1	359.005	0.708333	3304.39	1	277.94	0.541667	366.726	0.777778	0.140834	-2.82794	0.72492	-0.464105	0.0103965	-6.58776	0.367354	-1.44476	0.0400101	-4.64349
GSE261807	Threshold-defined marker-inferred astrocyte summary	Top 0.5%	S28	GSM8152404	RHI	24	365366	101.268	0.583333	525.5	0.958333	5.47396	0.0833333	4896.46	1	166.956	0.875	8963.61	1	533.711	0.958333	815.621	1	0.194242	-2.36408	15.7969	3.98157	0.0208819	-5.5816	0.6089	-0.715723	0.011408	-6.45381
GSE261807	Threshold-defined marker-inferred astrocyte summary	Top 0.5%	S30	GSM8152405	CTE	63	125911	222.379	0.365079	802.154	0.809524	55.5948	0.111111	8728.39	1	270.032	0.349206	3176.85	0.936508	714.791	0.619048	373.28	0.571429	0.278128	-1.84618	3.94699	1.98075	0.0255893	-5.28831	0.824181	-0.278968	0.0702927	-3.83048
GSE261807	Threshold-defined marker-inferred astrocyte summary	Top 0.5%	S31	GSM8152406	Control	55	233861	222.354	0.618182	1013.42	0.981818	94.073	0.327273	10211.2	1	286.495	0.636364	3942.51	1	269.391	0.581818	431.88	0.909091	0.220179	-2.18325	2.34929	1.23223	0.0218713	-5.51481	0.776898	-0.364203	0.0566384	-4.14208
GSE261807	Threshold-defined marker-inferred astrocyte summary	Top 0.5%	S32	GSM8152407	RHI	71	556922	35.9117	0.267606	779.283	0.985915	10.7735	0.084507	6164.24	1	120.304	0.450704	10258.2	1	788.261	1	404.006	0.929577	0.0473055	-4.40185	3.13515	1.64853	0.00598706	-7.38394	0.30429	-1.71648	0.00359792	-8.11862
GSE261807	Threshold-defined marker-inferred astrocyte summary	Top 0.5%	S34	GSM8152408	CTE	21	112274	71.2543	0.238095	899.585	1	97.9746	0.333333	9877.62	1	204.856	0.619048	9824.18	1	596.754	1	1460.71	1	0.0802304	-3.63971	0.730028	-0.453976	0.0073142	-7.09508	0.350994	-1.51048	0.00735399	-7.08726
GSE261807	Threshold-defined marker-inferred astrocyte summary	Top 0.5%	S35	GSM8152409	RHI	59	237487	160.009	0.389831	694.775	0.915254	84.2151	0.288136	10413.2	1	324.228	0.644068	3777.05	1	370.547	0.559322	412.654	0.864407	0.231409	-2.11148	1.88944	0.917958	0.0154605	-6.01527	0.495064	-1.01431	0.0426169	-4.55243
GSE261807	Threshold-defined marker-inferred astrocyte summary	Top 1%	S1	GSM8152382	CTE	89	746531	148.688	0.617978	566.621	0.898876	72.3346	0.404494	6404.29	1	225.041	0.696629	7592.45	1	885.429	1	724.685	0.988764	0.263711	-1.92297	2.04116	1.02939	0.0233694	-5.41924	0.662215	-0.594628	0.0197127	-5.66473
GSE261807	Threshold-defined marker-inferred astrocyte summary	Top 1%	S2	GSM8152383	CTE	67	767882	222.69	0.865672	1076.99	0.985075	270.875	0.910448	15791.5	1	319.059	0.880597	3006.97	1	160.181	0.716418	447.985	0.985075	0.207507	-2.26877	0.82277	-0.281439	0.0141644	-6.14159	0.698903	-0.516836	0.0743659	-3.74922
GSE261807	Threshold-defined marker-inferred astrocyte summary	Top 1%	S3	GSM8152384	RHI	72	243355	152.041	0.333333	505.434	0.819444	86.2937	0.291667	9825.15	1	382.158	0.638889	3636.66	0.972222	497.216	0.583333	328.738	0.736111	0.302194	-1.72645	1.75318	0.809971	0.0155749	-6.00463	0.399421	-1.32402	0.0420713	-4.57102
GSE261807	Threshold-defined marker-inferred astrocyte summary	Top 1%	S4	GSM8152385	CTE	37	260009	161.533	0.540541	730.744	1	184.609	0.675676	13368.8	1	276.913	0.756757	3234.5	1	607.671	0.837838	273.067	0.810811	0.222117	-2.17061	0.875673	-0.191535	0.0121567	-6.3621	0.584833	-0.773904	0.0502342	-4.31519
GSE261807	Threshold-defined marker-inferred astrocyte summary	Top 1%	S5	GSM8152386	RHI	74	280572	217.413	0.567568	506.109	0.878378	128.309	0.337838	10382.4	1	253.054	0.554054	2740.83	0.986486	359.979	0.432432	395.62	0.797297	0.430702	-1.21524	1.68907	0.756233	0.0210349	-5.57107	0.859709	-0.218079	0.0796596	-3.65001
GSE261807	Threshold-defined marker-inferred astrocyte summary	Top 1%	S7	GSM8152387	CTE	21	239274	137.917	0.571429	1262.15	1	112.841	0.666667	11091.9	1	246.579	0.571429	6319.12	1	977.958	0.952381	468.083	0.809524	0.109977	-3.18473	1.22027	0.287201	0.0125231	-6.31927	0.561102	-0.833665	0.0219802	-5.50765
GSE261807	Threshold-defined marker-inferred astrocyte summary	Top 1%	S8	GSM8152388	Control	62	931354	214.741	0.919355	740.857	1	226.552	0.935484	14466	1	312.448	0.951613	3328.49	1	97.7072	0.548387	401.566	1	0.290812	-1.78184	0.948096	-0.0768943	0.0149126	-6.06732	0.688283	-0.538926	0.0647971	-3.94793
GSE261807	Threshold-defined marker-inferred astrocyte summary	Top 1%	S9	GSM8152389	Control	120	587173	216.291	0.583333	648.872	0.95	172.011	0.5	12912.7	1	246.946	0.65	2959.95	1	321.881	0.633333	376.38	0.841667	0.334359	-1.58053	1.25594	0.328765	0.0168263	-5.89313	0.876363	-0.1904	0.0733855	-3.76836
GSE261807	Threshold-defined marker-inferred astrocyte summary	Top 1%	S11	GSM8152390	RHI	67	597115	172.496	0.80597	1008.18	0.985075	205.99	0.776119	10480.4	1	189.243	0.671642	3985.83	1	767.021	0.970149	874.203	1	0.171918	-2.54021	0.838184	-0.254661	0.0165528	-5.91678	0.91197	-0.132942	0.0435173	-4.52227
GSE261807	Threshold-defined marker-inferred astrocyte summary	Top 1%	S12	GSM8152391	RHI	120	624310	81.6902	0.316667	946.645	0.991667	46.4513	0.208333	6759.46	1	160.177	0.516667	5498.87	1	1512.07	1	711.185	0.983333	0.0872586	-3.51856	1.74263	0.801269	0.0122314	-6.35326	0.51304	-0.962856	0.0150349	-6.05554
GSE261807	Threshold-defined marker-inferred astrocyte summary	Top 1%	S14	GSM8152392	Control	74	248526	197.162	0.418919	800.721	0.878378	128.759	0.351351	9294.8	1	233.376	0.5	3375.9	0.972973	1001.91	0.810811	382.254	0.756757	0.247171	-2.01642	1.52716	0.610847	0.0213174	-5.55182	0.84549	-0.242141	0.0586817	-4.09095
GSE261807	Threshold-defined marker-inferred astrocyte summary	Top 1%	S15	GSM8152393	Control	95	307409	188.674	0.389474	1187.34	0.947368	146.385	0.357895	7995.86	0.989474	299.276	0.515789	2817.09	0.926316	1014.93	0.747368	468.431	0.789474	0.159612	-2.64736	1.28693	0.363932	0.0237185	-5.39784	0.631666	-0.662767	0.0673057	-3.89313
GSE261807	Threshold-defined marker-inferred astrocyte summary	Top 1%	S16	GSM8152394	CTE	85	495157	74.7238	0.341176	498.832	0.952941	102.998	0.4	6381.81	1	347.365	0.694118	4390.53	1	1490.44	1	539.223	0.952941	0.151499	-2.72262	0.72813	-0.457732	0.0118637	-6.3973	0.217369	-2.20178	0.0172432	-5.85783
GSE261807	Threshold-defined marker-inferred astrocyte summary	Top 1%	S17	GSM8152395	CTE	85	930663	61.2467	0.423529	541.549	0.976471	29.0116	0.2	9728.55	1	206.305	0.741176	5870.01	1	631.808	0.917647	646.851	0.976471	0.11473	-3.12369	2.07409	1.05248	0.00639769	-7.28823	0.300267	-1.73568	0.0106024	-6.55947
GSE261807	Threshold-defined marker-inferred astrocyte summary	Top 1%	S18	GSM8152396	Control	135	435424	165.356	0.37037	739.509	0.933333	140.093	0.333333	12038.8	1	333.009	0.540741	3222.15	1	197.509	0.303704	323.822	0.703704	0.224651	-2.15424	1.17905	0.237625	0.0138171	-6.1774	0.498059	-1.00561	0.0516129	-4.27612
GSE261807	Threshold-defined marker-inferred astrocyte summary	Top 1%	S19	GSM8152397	RHI	26	169589	218.175	0.653846	660.42	0.961538	135.622	0.5	10366.2	1	330.21	0.769231	3885.87	1	619.144	0.769231	342.003	0.884615	0.33137	-1.59349	1.60424	0.68189	0.0211411	-5.56381	0.661739	-0.595667	0.0563885	-4.14846
GSE261807	Threshold-defined marker-inferred astrocyte summary	Top 1%	S20	GSM8152398	CTE	120	602221	172.694	0.525	723.987	0.991667	117.897	0.416667	11084	1	235.794	0.633333	3576.76	0.991667	332.104	0.633333	332.104	0.841667	0.239582	-2.06141	1.46088	0.546837	0.0156693	-5.99591	0.733524	-0.447083	0.0485483	-4.36444
GSE261807	Threshold-defined marker-inferred astrocyte summary	Top 1%	S22	GSM8152399	RHI	46	273772	189.939	0.652174	1106.76	0.956522	189.939	0.565217	11801.8	1	226.466	0.586957	3488.3	1	438.321	0.847826	387.183	0.891304	0.172365	-2.53646	1	0	0.0161775	-5.94987	0.839419	-0.252537	0.0547212	-4.19176
GSE261807	Threshold-defined marker-inferred astrocyte summary	Top 1%	S23	GSM8152400	CTE	51	464602	241.067	0.803922	1000.86	1	230.305	0.862745	8755.88	1	176.495	0.686275	3745.14	0.980392	335.771	0.72549	561.771	0.960784	0.241618	-2.0492	1.04653	0.0656095	0.027643	-5.17694	1.36379	0.447624	0.0646176	-3.95193
GSE261807	Threshold-defined marker-inferred astrocyte summary	Top 1%	S24	GSM8152401	Control	95	484353	189.944	0.557895	924.945	0.978947	97.0367	0.368421	11115.9	1	284.916	0.705263	3280.67	0.978947	443.891	0.705263	369.565	0.894737	0.206215	-2.27778	1.94768	0.961757	0.0171761	-5.86346	0.667833	-0.582442	0.0581851	-4.10321
GSE261807	Threshold-defined marker-inferred astrocyte summary	Top 1%	S26	GSM8152402	CTE	41	266958	179.804	0.658537	412.05	0.853659	63.6804	0.317073	8851.58	1	262.214	0.731707	2588.42	1	337.132	0.560976	344.623	0.902439	0.437728	-1.19189	2.79534	1.48302	0.0204238	-5.6136	0.686908	-0.541811	0.0698239	-3.84014
GSE261807	Threshold-defined marker-inferred astrocyte summary	Top 1%	S27	GSM8152403	Control	144	507965	141.742	0.368056	852.421	0.986111	159.46	0.375	12506.8	1	368.136	0.673611	3228.57	1	220.488	0.4375	395.697	0.8125	0.167259	-2.57985	0.889581	-0.168802	0.0114123	-6.45327	0.386693	-1.37074	0.0441985	-4.49986
GSE261807	Threshold-defined marker-inferred astrocyte summary	Top 1%	S28	GSM8152404	RHI	47	670054	97.0071	0.553191	446.233	0.93617	7.46209	0.106383	5041.38	1	211.923	0.702128	8773.92	1	502.945	0.914894	762.625	0.978723	0.219141	-2.19007	11.5819	3.5338	0.0194367	-5.68508	0.460293	-1.11938	0.011169	-6.48436
GSE261807	Threshold-defined marker-inferred astrocyte summary	Top 1%	S30	GSM8152405	CTE	126	262806	178.839	0.301587	612.619	0.68254	106.542	0.166667	9238.75	1	273.966	0.349206	3051.68	0.912698	528.907	0.539683	331.043	0.52381	0.293079	-1.77064	1.67226	0.741801	0.0194636	-5.68308	0.654041	-0.612548	0.0589119	-4.0853
GSE261807	Threshold-defined marker-inferred astrocyte summary	Top 1%	S31	GSM8152406	Control	110	462234	203.36	0.536364	826.421	0.954545	99.5167	0.345455	10016.6	1	322.348	0.681818	3686.44	1	255.282	0.545455	447.825	0.854545	0.246984	-2.01751	2.0331	1.02368	0.0204002	-5.61527	0.632014	-0.661971	0.0554205	-4.17344
GSE261807	Threshold-defined marker-inferred astrocyte summary	Top 1%	S32	GSM8152407	RHI	142	1111973	38.67	0.260563	777.897	0.985915	10.7916	0.084507	5932.7	1	115.111	0.443662	10183.7	1	742.824	0.985915	401.988	0.950704	0.050931	-4.29531	3.36425	1.75029	0.00668554	-7.22474	0.341657	-1.54938	0.00389506	-8.00414
GSE261807	Threshold-defined marker-inferred astrocyte summary	Top 1%	S34	GSM8152408	CTE	41	209702	123.985	0.365854	853.592	0.926829	76.2987	0.292683	9308.45	1	219.359	0.585366	9751.93	1	519.785	0.95122	1392.45	1	0.146252	-2.77348	1.61691	0.693243	0.0134257	-6.21886	0.56719	-0.818095	0.0128152	-6.286
GSE261807	Threshold-defined marker-inferred astrocyte summary	Top 1%	S35	GSM8152409	RHI	118	458601	167.902	0.432203	732.663	0.90678	87.2218	0.262712	9688.16	1	298.735	0.610169	3735.27	1	337.984	0.525424	364.151	0.79661	0.230217	-2.11893	1.91452	0.936979	0.0174321	-5.84211	0.563505	-0.8275	0.045206	-4.46734
GSE261807	Threshold-defined marker-inferred astrocyte summary	Top 2%	S1	GSM8152382	CTE	178	1483193	134.844	0.561798	471.281	0.848315	66.0737	0.342697	5285.22	0.988764	269.014	0.668539	7154.16	0.994382	822.55	0.960674	603.428	0.94382	0.287635	-1.79769	2.0253	1.01813	0.0256978	-5.28221	0.5031	-0.991082	0.0189855	-5.71896
GSE261807	Threshold-defined marker-inferred astrocyte summary	Top 2%	S2	GSM8152383	CTE	133	1542689	248.916	0.909774	983.996	0.992481	269.659	0.887218	15325.2	1	337.074	0.894737	2927.36	1	115.383	0.601504	385.042	0.969925	0.253723	-1.97867	0.923361	-0.115033	0.0163065	-5.93841	0.739235	-0.435895	0.0853435	-3.55058
GSE261807	Threshold-defined marker-inferred astrocyte summary	Top 2%	S3	GSM8152384	RHI	144	499420	178.207	0.375	422.49	0.756944	84.0976	0.277778	9567.1	1	358.416	0.645833	3285.81	0.972222	364.423	0.520833	302.351	0.6875	0.423166	-1.2407	2.1059	1.07444	0.0187296	-5.73854	0.498606	-1.00403	0.054523	-4.19699
GSE261807	Threshold-defined marker-inferred astrocyte summary	Top 2%	S4	GSM8152385	CTE	74	561873	172.637	0.635135	642.494	1	165.518	0.662162	12864.1	1	302.559	0.837838	3497.23	0.986486	498.333	0.783784	220.69	0.756757	0.269835	-1.88985	1.04275	0.0603967	0.0134967	-6.21125	0.572003	-0.805906	0.0496356	-4.33248
GSE261807	Threshold-defined marker-inferred astrocyte summary	Top 2%	S5	GSM8152386	RHI	147	581291	223.64	0.564626	419.755	0.843537	132.464	0.360544	11058.1	1	275.249	0.585034	2700.88	0.993197	232.242	0.319728	416.315	0.843537	0.533897	-0.905366	1.68315	0.751168	0.0203126	-5.62148	0.813179	-0.298356	0.083142	-3.58828
GSE261807	Threshold-defined marker-inferred astrocyte summary	Top 2%	S7	GSM8152387	CTE	41	568429	123.146	0.682927	1032.67	1	87.9617	0.609756	9878.1	1	223.423	0.682927	5636.59	1	839.155	0.97561	432.772	0.902439	0.120102	-3.05766	1.3955	0.480786	0.0125666	-6.31427	0.553181	-0.854177	0.0220212	-5.50496
GSE261807	Threshold-defined marker-inferred astrocyte summary	Top 2%	S8	GSM8152388	Control	123	2137733	200.68	0.918699	662.384	1	230.618	0.95935	14301.6	1	304.528	0.934959	3237.54	0.99187	80.4591	0.552846	356.452	0.97561	0.304017	-1.71778	0.870743	-0.199681	0.0141009	-6.14807	0.660102	-0.599238	0.0622749	-4.00521
GSE261807	Threshold-defined marker-inferred astrocyte summary	Top 2%	S9	GSM8152389	Control	240	1154431	203.563	0.5375	593.366	0.920833	188.838	0.525	12517.9	1	210.493	0.570833	2916.59	1	325.702	0.604167	331.765	0.791667	0.344171	-1.5388	1.07757	0.107783	0.0163404	-5.93541	0.967234	-0.0480634	0.0701139	-3.83416
GSE261807	Threshold-defined marker-inferred astrocyte summary	Top 2%	S11	GSM8152390	RHI	133	1282890	169.149	0.774436	947.86	0.977444	173.047	0.736842	10147.4	1	201.888	0.706767	3975.4	1	709.336	0.969925	813.008	1	0.17932	-2.47939	0.977607	-0.0326737	0.0167661	-5.89831	0.838637	-0.253881	0.0427898	-4.54659
GSE261807	Threshold-defined marker-inferred astrocyte summary	Top 2%	S12	GSM8152391	RHI	239	1302745	77.5286	0.305439	931.878	0.987448	49.127	0.221757	6424.13	1	158.128	0.514644	5384.78	1	1374.02	0.995816	631.743	0.966527	0.0841788	-3.5704	1.56659	0.647629	0.0122221	-6.35436	0.493494	-1.01889	0.0145807	-6.09979
GSE261807	Threshold-defined marker-inferred astrocyte summary	Top 2%	S14	GSM8152392	Control	147	535959	160.46	0.387755	729.533	0.863946	117.546	0.326531	9019.35	1	218.3	0.503401	3343.54	0.979592	1035.53	0.789116	350.773	0.734694	0.221017	-2.17777	1.362	0.445726	0.0178995	-5.80393	0.736251	-0.441731	0.0482757	-4.37256
GSE261807	Threshold-defined marker-inferred astrocyte summary	Top 2%	S15	GSM8152393	Control	189	684914	172.284	0.42328	988.445	0.931217	143.084	0.365079	7631.62	0.994709	259.887	0.502646	2870.43	0.94709	871.642	0.756614	392.75	0.740741	0.175133	-2.51348	1.20267	0.266235	0.0227031	-5.46096	0.664213	-0.590281	0.0603477	-4.05056
GSE261807	Threshold-defined marker-inferred astrocyte summary	Top 2%	S16	GSM8152394	CTE	170	956943	70.0146	0.323529	471.292	0.941176	114.949	0.423529	6326.4	1	286.328	0.641176	4362.85	0.994118	1321.92	0.994118	472.337	0.905882	0.150362	-2.73349	0.612462	-0.707307	0.0112234	-6.47735	0.247155	-2.01651	0.0162734	-5.94134
GSE261807	Threshold-defined marker-inferred astrocyte summary	Top 2%	S17	GSM8152395	CTE	169	1354727	62.0051	0.307692	488.659	0.852071	37.646	0.213018	9002.55	1	247.282	0.639053	5584.15	0.988166	588.31	0.775148	628.171	0.857988	0.128671	-2.95824	1.63032	0.705151	0.00699781	-7.15888	0.253764	-1.97844	0.0112808	-6.46998
GSE261807	Threshold-defined marker-inferred astrocyte summary	Top 2%	S18	GSM8152396	Control	269	867288	141.821	0.33829	618.018	0.843866	109.537	0.267658	11999.5	1	312.468	0.553903	3105.08	0.992565	144.127	0.241636	297.479	0.64684	0.230722	-2.11577	1.29207	0.369685	0.0119013	-6.39274	0.455617	-1.13411	0.0459812	-4.44281
GSE261807	Threshold-defined marker-inferred astrocyte summary	Top 2%	S19	GSM8152397	RHI	52	325296	218.263	0.673077	581.009	0.942308	135.261	0.519231	10206.1	1	298.19	0.75	3692.02	0.980769	528.749	0.730769	288.968	0.807692	0.376734	-1.40838	1.60913	0.686284	0.0214814	-5.54077	0.732855	-0.448401	0.0593722	-4.07407
GSE261807	Threshold-defined marker-inferred astrocyte summary	Top 2%	S20	GSM8152398	CTE	240	1236225	177.152	0.5375	678.679	0.9875	119.719	0.416667	11421.9	1	268.56	0.666667	3590.77	0.995833	267.751	0.545833	300.107	0.820833	0.262112	-1.93174	1.47576	0.561454	0.0155961	-6.00267	0.660901	-0.597493	0.0496001	-4.33351
GSE261807	Threshold-defined marker-inferred astrocyte summary	Top 2%	S22	GSM8152399	RHI	91	613774	195.512	0.637363	946.602	0.967033	156.409	0.571429	11038.3	1	247.648	0.692308	3483.37	1	389.394	0.714286	348.663	0.923077	0.207378	-2.26967	1.24841	0.320094	0.0178012	-5.81189	0.79032	-0.339491	0.0563981	-4.14821
GSE261807	Threshold-defined marker-inferred astrocyte summary	Top 2%	S23	GSM8152400	CTE	101	1002136	224.52	0.861386	886.107	1	192.589	0.811881	8838.12	1	227.514	0.752475	3685.13	0.980198	228.512	0.613861	497.936	0.950495	0.25422	-1.97585	1.16495	0.220264	0.0255139	-5.29257	0.9869	-0.0190246	0.0611808	-4.03078
GSE261807	Threshold-defined marker-inferred astrocyte summary	Top 2%	S24	GSM8152401	Control	189	1073012	180.799	0.603175	767.932	0.952381	96.9234	0.412698	10954.2	1	284.247	0.751323	3378.34	0.989418	284.247	0.613757	338.3	0.878307	0.236431	-2.08051	1.85655	0.892622	0.0165948	-5.91313	0.637341	-0.649862	0.0537973	-4.21632
GSE261807	Threshold-defined marker-inferred astrocyte summary	Top 2%	S26	GSM8152402	CTE	82	518419	160.102	0.609756	380.002	0.817073	67.513	0.304878	8018.61	0.987805	289.341	0.804878	2731.38	0.987805	341.423	0.536585	291.27	0.817073	0.422839	-1.24182	2.35141	1.23353	0.0200885	-5.63748	0.554872	-0.849774	0.0589603	-4.08411
GSE261807	Threshold-defined marker-inferred astrocyte summary	Top 2%	S27	GSM8152403	Control	287	1069521	162.69	0.418118	719.948	0.965157	170.17	0.439024	12486	1	344.079	0.675958	3281.84	1	177.65	0.379791	365.584	0.766551	0.227048	-2.13893	0.956301	-0.0644637	0.0131088	-6.25332	0.474354	-1.07596	0.0498622	-4.32591
GSE261807	Threshold-defined marker-inferred astrocyte summary	Top 2%	S28	GSM8152404	RHI	94	1219927	95.9074	0.521277	396.745	0.840426	12.2958	0.0957447	5090.47	1	221.325	0.638298	8482.47	1	438.551	0.882979	709.059	0.978723	0.243642	-2.03717	7.28856	2.86563	0.0190333	-5.71533	0.435882	-1.19799	0.0114231	-6.4519
GSE261807	Threshold-defined marker-inferred astrocyte summary	Top 2%	S30	GSM8152405	CTE	252	484667	162.999	0.261905	503.438	0.555556	94.9105	0.138889	8337.68	0.980159	305.364	0.333333	2886.52	0.892857	458.046	0.420635	290.921	0.444444	0.325111	-1.621	1.70991	0.773922	0.0196672	-5.66806	0.535306	-0.901565	0.0567957	-4.13808
GSE261807	Threshold-defined marker-inferred astrocyte summary	Top 2%	S31	GSM8152406	Control	219	911588	183.197	0.488584	726.205	0.936073	93.2439	0.30137	9909.08	1	322.514	0.671233	3695.75	1	196.361	0.415525	423.437	0.844749	0.253294	-1.98111	1.95447	0.966777	0.0185868	-5.74958	0.569362	-0.812581	0.0498267	-4.32694
GSE261807	Threshold-defined marker-inferred astrocyte summary	Top 2%	S32	GSM8152407	RHI	283	2303204	37.7735	0.254417	727.682	0.989399	13.4595	0.102473	5457.18	1	128.951	0.498233	10417.2	1	689.474	0.964664	375.998	0.90106	0.0532104	-4.23215	2.68152	1.42305	0.00710373	-7.13721	0.29837	-1.74482	0.0037217	-8.06982
GSE261807	Threshold-defined marker-inferred astrocyte summary	Top 2%	S34	GSM8152408	CTE	82	395504	118.836	0.390244	750.941	0.902439	53.0968	0.207317	9635.81	1	230.086	0.573171	9347.57	1	505.684	0.939024	1223.76	0.987805	0.159369	-2.64956	2.21521	1.14744	0.0124352	-6.32943	0.518576	-0.947373	0.0128186	-6.28562
GSE261807	Threshold-defined marker-inferred astrocyte summary	Top 2%	S35	GSM8152409	RHI	236	879262	181.971	0.466102	620.975	0.838983	80.7495	0.237288	9455.66	1	310.488	0.605932	3745.19	0.995763	280.917	0.466102	327.547	0.724576	0.294177	-1.76524	2.23819	1.16233	0.0193484	-5.69165	0.587409	-0.767562	0.0488419	-4.35574

### Sheet: S34_GSE261807_Stats
Supplementary Table S34. GSE261807 threshold-specific statistical results
Threshold-specific primary statistics supporting Figure S4C. Effects are explicitly evaluated as threshold-sensitive context.
dataset	analysis_level	selection_threshold	comparison	metric	ref_median	group_median	effect_log2_group_vs_ref	mannwhitney_p	n_ref	n_group
GSE261807	Threshold-specific primary statistics	Top 0.5%	CTE_vs_Control	SNTA1_AQP4_ratio	0.210717	0.192928	-0.127246	0.840385	8	11
GSE261807	Threshold-specific primary statistics	Top 0.5%	CTE_vs_Control	SNTA1_AQP4_log2ratio	-2.24723	-2.37387	-0.126635	0.840385	8	11
GSE261807	Threshold-specific primary statistics	Top 0.5%	RHI_vs_Control	SNTA1_AQP4_ratio	0.210717	0.194242	-0.117456	0.742986	8	9
GSE261807	Threshold-specific primary statistics	Top 0.5%	RHI_vs_Control	SNTA1_AQP4_log2ratio	-2.24723	-2.36408	-0.116844	0.742986	8	9
GSE261807	Threshold-specific primary statistics	Top 0.5%	CTE_vs_RHI	SNTA1_AQP4_ratio	0.194242	0.192928	-0.00979007	1	9	11
GSE261807	Threshold-specific primary statistics	Top 0.5%	CTE_vs_RHI	SNTA1_AQP4_log2ratio	-2.36408	-2.37387	-0.00979007	1	9	11
GSE261807	Threshold-specific primary statistics	Top 1%	CTE_vs_Control	SNTA1_AQP4_ratio	0.235818	0.222117	-0.0863514	0.492022	8	11
GSE261807	Threshold-specific primary statistics	Top 1%	CTE_vs_Control	SNTA1_AQP4_log2ratio	-2.08588	-2.17061	-0.084732	0.492022	8	11
GSE261807	Threshold-specific primary statistics	Top 1%	RHI_vs_Control	SNTA1_AQP4_ratio	0.235818	0.219141	-0.105811	0.814809	8	9
GSE261807	Threshold-specific primary statistics	Top 1%	RHI_vs_Control	SNTA1_AQP4_log2ratio	-2.08588	-2.19007	-0.104192	0.814809	8	9
GSE261807	Threshold-specific primary statistics	Top 1%	CTE_vs_RHI	SNTA1_AQP4_ratio	0.219141	0.222117	0.01946	1	9	11
GSE261807	Threshold-specific primary statistics	Top 1%	CTE_vs_RHI	SNTA1_AQP4_log2ratio	-2.19007	-2.17061	0.01946	1	9	11
GSE261807	Threshold-specific primary statistics	Top 2%	CTE_vs_Control	SNTA1_AQP4_ratio	0.233577	0.25422	0.122181	0.967849	8	11
GSE261807	Threshold-specific primary statistics	Top 2%	CTE_vs_Control	SNTA1_AQP4_log2ratio	-2.09814	-1.97585	0.122288	0.967849	8	11
GSE261807	Threshold-specific primary statistics	Top 2%	RHI_vs_Control	SNTA1_AQP4_ratio	0.233577	0.243642	0.0608656	0.962567	8	9
GSE261807	Threshold-specific primary statistics	Top 2%	RHI_vs_Control	SNTA1_AQP4_log2ratio	-2.09814	-2.03717	0.0609734	0.962567	8	9
GSE261807	Threshold-specific primary statistics	Top 2%	CTE_vs_RHI	SNTA1_AQP4_ratio	0.243642	0.25422	0.0613151	0.819708	9	11
GSE261807	Threshold-specific primary statistics	Top 2%	CTE_vs_RHI	SNTA1_AQP4_log2ratio	-2.03717	-1.97585	0.0613151	0.819708	9	11

### Sheet: S35_GSE282909_Spatial
Supplementary Table S35. GSE282909 corrected spatial-transcriptomic summaries
Corrected mouse- and section-level spatial summaries. Mouse level is the biological unit; retained as descriptive supporting context.
dataset	analysis_level	spatial_data_level	condition_corrected	mouse	mean_log2_Snta1_Aqp4_astro	mean_Aqp4_astro	mean_Snta1_astro	mean_log2_Snta1_Kcnj10_astro	mean_log2_Snta1_Slc1a2_astro	sample_index	sample_file	condition	n_spots	n_astro_spots	median_Aqp4_all	median_Snta1_all	median_log2_Snta1_Aqp4_all	median_Aqp4_astro	median_Snta1_astro	median_log2_Snta1_Aqp4_astro	median_log2_Snta1_Kcnj10_astro	median_log2_Snta1_Slc1a2_astro	median_astro_score	sample_num	section
GSE282909	Corrected spatial-transcriptomic summary	Mouse level	Sham	Sham1	-3.51631	1.76162	0	-1.95	-7.00551
GSE282909	Corrected spatial-transcriptomic summary	Mouse level	Sham	Sham2	-3.617	1.89643	0	-0.475981	-6.99508
GSE282909	Corrected spatial-transcriptomic summary	Mouse level	TBI	TBI1	-3.75704	2.11932	0	-1.23778	-7.04009
GSE282909	Corrected spatial-transcriptomic summary	Mouse level	TBI	TBI2	-4.21244	2.26545	0	-1.04645	-7.18973
GSE282909	Corrected spatial-transcriptomic summary	Section level	Sham	Sham1						1	GSE282909_sample1.rds	Sham	2939	735	0.526011	0	0	1.57704	0	-3.42964	-2.40843	-6.83895	0.751445	1	ant
GSE282909	Corrected spatial-transcriptomic summary	Section level	Sham	Sham1						2	GSE282909_sample2.rds	Sham	2544	636	0	0	0	1.9462	0	-3.60299	-1.49158	-7.17207	0.786181	2	pos
GSE282909	Corrected spatial-transcriptomic summary	Section level	TBI	TBI1						3	GSE282909_sample3.rds	Sham	3033	759	0.301114	0	0	1.998	0	-3.90489	-1.51524	-6.99869	0.768875	3	ant
GSE282909	Corrected spatial-transcriptomic summary	Section level	TBI	TBI1						4	GSE282909_sample4.rds	Sham	2931	733	0.706664	0	0	2.24065	0	-3.60919	-0.960314	-7.0815	0.790736	4	pos
GSE282909	Corrected spatial-transcriptomic summary	Section level	Sham	Sham2						5	GSE282909_sample5.rds	TBI	2688	672	0	0	0	1.6942	0	-3.43006	-0.951961	-6.8492	0.730561	5	ant
GSE282909	Corrected spatial-transcriptomic summary	Section level	Sham	Sham2						6	GSE282909_sample6.rds	TBI	2399	600	0	0	0	2.09865	0	-3.80393	0	-7.14096	0.73985	6	pos
GSE282909	Corrected spatial-transcriptomic summary	Section level	TBI	TBI2						7	GSE282909_sample7.rds	TBI	3176	794	0	0	0	2.05413	0	-4.15128	-1.53436	-7.14117	0.764277	7	ant
GSE282909	Corrected spatial-transcriptomic summary	Section level	TBI	TBI2						8	GSE282909_sample8.rds	TBI	2496	624	0	0	0	2.47678	0	-4.2736	-0.558529	-7.23829	0.765273	8	pos

### Sheet: S36_Convergence
Supplementary Table S36. Cross-dataset directional convergence and claim boundaries
Cross-dataset directional summary and claim boundaries. This sheet is supporting synthesis, not a universal validation score.
dataset	analysis	selection_threshold	ratio_metric	reference_n	injury_n	reference_median	injury_median	injury_minus_reference	mann_whitney_p_unadjusted	evidence_strength	directional_interpretation	manuscript_interpretation
GSE155114	Human chronic CTE donor-level comparison	Not applicable	SNTA1_AQP4_log2ratio	8	8	-4.6179	-5.97761	-1.35972	0.0379176	Sensitivity analysis	Reduced SNTA1 relative to AQP4 in the injury group	Directional chronic-human support; not independent mechanistic validation.
GSE209552	Human acute TBI marker-inferred comparison	Not applicable	SNTA1_AQP4_ratio	5	12	0.319792	0.303253	-0.0165389	0.574337	Sensitivity analysis	Reduced SNTA1 relative to AQP4 in the injury group	Acute human context; temporal biology differs from chronic mouse CCI.
GSE261807	Human RHI/early CTE threshold sensitivity	Top 0.5%	SNTA1_AQP4_log2ratio	8	20	-2.24723	-2.36897	-0.12174	0.746093	Sensitivity analysis	Reduced SNTA1 relative to AQP4 in the injury group	Threshold sensitivity analysis; the human RHI/early-CTE result is not uniformly robust.
GSE261807	Human RHI/early CTE threshold sensitivity	Top 1%	SNTA1_AQP4_log2ratio	8	20	-2.08588	-2.18034	-0.094462	0.566139	Sensitivity analysis	Reduced SNTA1 relative to AQP4 in the injury group	Threshold sensitivity analysis; the human RHI/early-CTE result is not uniformly robust.
GSE261807	Human RHI/early CTE threshold sensitivity	Top 2%	SNTA1_AQP4_log2ratio	8	20	-2.09814	-1.97726	0.120876	0.940482	Sensitivity analysis	Increased SNTA1 relative to AQP4 in the injury group	Threshold sensitivity analysis; the human RHI/early-CTE result is not uniformly robust.
GSE282909	Corrected mouse-level spatial comparison	Not applicable	Not identified							Descriptive context	Corrected mouse-level spatial trend; no inferential claim.	Trend-level mouse spatial support based on corrected mouse-level summaries.
