## Supplementary Tables for "Temporal transcriptomic remodeling after controlled cortical impact reveals delayed AQP4/SNTA1 expression imbalance associated with ion-homeostatic remodeling": Supplementary_Table_S37-S46_Fig5.xlsx

### Sheet: S37_Fig5Inventory
Supplementary Table S37. Figure 5 analysis and evidence inventory
Maps final main Figure 5A-F and Supplementary Figure 5A-I components to biological unit, n, role, and claim boundary.
Panel	Dataset	Biological unit	n	Analysis / metric	Role	Claim boundary
5A	GSE269748	Biological sample	21	Stage-adjusted association of four supported core pathways	Primary pathway context	No causal pathway inference; hypoxia has the largest raw beta, while potassium is prioritized by specificity/robustness.
5B	GSE269748	Biological sample	21	Core-pathway association after reactive-gliosis and general-response-PC1 adjustment	Primary specificity	Covariate adjustment does not prove mechanism or causal independence.
5C	GSE269748	Biological sample	21	Potassium/AP-1 reciprocal mutual adjustment	Comparative specificity	No mediation, regulatory direction, or causal-order claim.
5D	GSE269748	Gene-level within sample analysis	21	Locked 10-gene potassium/ion-homeostasis gene-level heterogeneity	Gene-level context	No uniform-regulation claim.
5E	GSE269748	Biological sample / locked gene set	21	Single-gene and grouped gene omissions	Primary robustness	Internal robustness only.
5F	GSE269748	Biological sample	21	Three parallel stage-adjusted models: potassium score versus Aqp4, Snta1, or AQP4/SNTA1 imbalance	Primary transcript-component comparison	Parallel models identify the imbalance as the highest-partial-R² summary but do not prove independence from Aqp4.
S5A	GSE269748	Biological sample	21	Full 14-pathway stage-adjusted screen	Supplementary screen	Screening family only.
S5B	GSE269748	Biological sample	21	Four-core-program stage-residual correlations + shared PC1	Supplementary redundancy	PC1 85.6%; statistical shared structure only.
S5C	GSE269748	Biological sample	21	Full 14-pathway stage-residual correlation structure	Supplementary redundancy context	Correlation does not establish causal linkage.
S5D	GSE269748	Biological sample	21	Candidate TF activities after reactive-gliosis/general-response-PC1 adjustment	Supplementary regulatory specificity	Inferred TF activity; no direct transcriptional regulation claim.
S5E	GSE269748	Biological sample	21	Leave-one-sample-out + 5,000 stage-stratified bootstrap	Supplementary robustness	Internal stability.
S5F	GSE269748 historical overlap	Biological sample / QC-passing cell	7	Strict-gate reconstruction	Supplementary reproducibility	Computational gate reproducibility.
S5G	GSE269748 matched 24-h models	Biological sample	19	Leave-one-injury-model-out sensitivity	Supplementary cross-model robustness	Within-dataset generalization; small model-specific n.
S5H	GSE269748	Biological sample	21	Nested stage-adjusted transcript-component models with collinearity diagnostics	Supplementary reviewer-protection analysis	Imbalance remains supported after Snta1 adjustment; Aqp4/imbalance separation is not reliable because of severe multicollinearity.
S5I	GSE269748	Biological sample / QC-passing astrocyte-like cell	21	Program-independent Aldh1l1+Sox9 pseudobulk plus 2,000 count-matched primary-gate downsamplings	Supplementary gate-sensitivity / reviewer-protection analysis	Delayed AQP4/SNTA1 imbalance is retained; the potassium association remains positive but is attenuated, with reduced cell number explaining part but not all of the effect-size loss.

### Sheet: S38_PathwayScreen
Supplementary Table S38. Full predefined pathway screen
Fourteen prespecified pathways supporting Figure 5A and Supplementary Figure S5A.
Blank numerical cells were not imputed; available locked values are preserved here.
Pathway	Genes defined	Genes used	Coverage	Genes used	Stage-adjusted beta	HC3 CI low	HC3 CI high	Stage-strat perm p	Permutation BH q	LOO sign consistency	Pass screen
Endfoot anchoring and DAPC	10	10	1	DMD;DTNA;DAG1;AGRN;UTRN;LAMA2;LAMB1;LAMC1;ITGA6;ITGB1	0.831172	0.371091	1.29125	0.0015	0.010499	1	TRUE
ECM and basement membrane	13	13	1	LAMA2;LAMB1;LAMC1;COL4A1;COL4A2;COL18A1;HSPG2;NID1;NID2;ITGA6;ITGB1;DAG1;AGRN							FALSE
Potassium and ion homeostasis	10	10	1	KCNJ10;KCNJ16;ATP1A2;ATP1B2;SLC12A2;SLC8A1;CLCN2;TRPV4;GJA1;GJB6	0.961821	0.512334	1.41131	0.0001	0.0014	1	TRUE
Astrocyte glutamate support	10	10	1	SLC1A2;SLC1A3;GLUL;GLUD1;GLS;SLC38A3;SLC38A5;SLC7A10;GOT1;GOT2	0.79673	0.372413	1.22105	0.0047	0.016448	1	TRUE
Reactive gliosis	10	10	1	GFAP;VIM;SERPINA3N;LCN2;C3;C4B;OSMR;STAT3;SOCS3;CD44	0.320853	-0.206565	0.848271	0.023098	0.064674	1	TRUE
Complement and innate immunity	10	8	0.8	C3;C4B;CFB;SERPING1;CLU;LCN2;CD44;IL33							FALSE
NF-kB inflammatory signaling	10	10	1	NFKB1;RELA;RELB;NFKB2;IKBKB;IKBKG;NFKBIA;TNFAIP3;TLR2;TLR4							FALSE
JAK-STAT and interferon signaling	10	10	1	STAT1;STAT3;JAK1;JAK2;SOCS1;SOCS3;IRF1;IRF7;ISG15;GBP2							FALSE
Hypoxia and angiogenic response	10	10	1	HIF1A;EPAS1;VEGFA;SLC2A1;PDK1;LDHA;HMOX1;BNIP3;EGLN1;ANGPTL4	1.16359	0.55241	1.77478	0.0028	0.013065	1	TRUE
NRF2 and oxidative stress response	11	11	1	NFE2L2;KEAP1;HMOX1;NQO1;GCLC;GCLM;SOD1;SOD2;CAT;GPX1;TXNRD1							FALSE
RXR-PPAR lipid handling	12	12	1	RXRA;RXRB;PPARA;PPARD;PPARG;NR1H2;NR1H3;ABCA1;APOE;LPL;ACSL1;FABP7	0.071358	-0.678099	0.820815	0.850415	0.850415	0.904762	FALSE
Mitochondrial oxidative phosphorylation	12	10	0.833333	NDUFS1;NDUFV1;NDUFA9;SDHA;SDHB;UQCRC1;COX4I1;COX5A;PPARGC1A;TFAM	-0.467591	-1.14167	0.206486	0.066993	0.156318	1	FALSE
Autophagy and lysosome	12	12	1	BECN1;ATG5;ATG7;ATG12;MAP1LC3A;MAP1LC3B;SQSTM1;TFEB;LAMP1;LAMP2;CTSB;CTSD							FALSE
ER stress and unfolded protein response	10	10	1	HSPA5;ATF4;ATF6;XBP1;DDIT3;HSP90B1;HERPUD1;MANF;CALR;PDIA4	0.069115	-0.586688	0.724919	0.765523	0.849823	0.857143	FALSE

### Sheet: S39_CoreRedundancy
Supplementary Table S39. Core-program redundancy and full stage-residual pathway correlation structure
Supports Supplementary Figure 5B (four-core-program redundancy) and Supplementary Figure 5C (full pathway residual-correlation heatmap).
Stage-residual correlations are descriptive association structure. Shared variance does not mean the pathways are biologically identical.
Program 1	Program 2	Stage-residual Spearman rho	Use
Endfoot anchoring and DAPC	Potassium and ion homeostasis	0.82	Core residual correlation
Endfoot anchoring and DAPC	Astrocyte glutamate support	0.75	Core residual correlation
Endfoot anchoring and DAPC	Hypoxia and angiogenic response	0.86	Core residual correlation
Potassium and ion homeostasis	Astrocyte glutamate support	0.83	Core residual correlation
Potassium and ion homeostasis	Hypoxia and angiogenic response	0.69	Core residual correlation
Astrocyte glutamate support	Hypoxia and angiogenic response	0.71	Core residual correlation
Core pathway set	PC1 explained variance	0.856067	85.6067% shared residual variance; see S40 for loadings
Full stage-residual pathway correlation matrix (as displayed in Supplementary Fig. S5C; * = plotted q<0.05)
Pathway	Complement and innate immunity	Potassium and ion homeostasis	Astrocyte glutamate support	Reactive gliosis	Endfoot anchoring and DAPC	ECM and basement membrane	Hypoxia and angiogenic response	NRF2 and oxidative stress response	RXR-PPAR lipid handling	ER stress and unfolded protein response	Mitochondrial oxidative phosphorylation	Autophagy and lysosome	NF-kB inflammatory signaling	JAK-STAT and interferon signaling
Complement and innate immunity	1.00	0.28	0.25	0.12	0.01	-0.13	-0.04	-0.31	-0.04	-0.51*	0.11	-0.26	-0.32	-0.15
Potassium and ion homeostasis	0.28	1.00	0.83*	0.59*	0.82*	0.65*	0.69*	0.35	0.34	0.16	-0.45	0.02	0.10	0.17
Astrocyte glutamate support	0.25	0.83*	1.00	0.67*	0.75*	0.59*	0.71*	0.43	0.39	0.25	-0.32	0.11	0.13	0.19
Reactive gliosis	0.12	0.59*	0.67*	1.00	0.74*	0.63*	0.73*	0.57*	0.63*	0.44	-0.61*	0.52*	0.67*	0.73*
Endfoot anchoring and DAPC	0.01	0.82*	0.75*	0.74*	1.00	0.87*	0.86*	0.67*	0.57*	0.44	-0.53*	0.29	0.41	0.44
ECM and basement membrane	-0.13	0.65*	0.59*	0.63*	0.87*	1.00	0.75*	0.62*	0.59*	0.46	-0.28	0.12	0.31	0.29
Hypoxia and angiogenic response	-0.04	0.69*	0.71*	0.73*	0.86*	0.75*	1.00	0.81*	0.67*	0.59*	-0.53*	0.39	0.43	0.35
NRF2 and oxidative stress response	-0.31	0.35	0.43	0.57*	0.67*	0.62*	0.81*	1.00	0.74*	0.68*	-0.37	0.56*	0.53*	0.48
RXR-PPAR lipid handling	-0.04	0.34	0.39	0.63*	0.57*	0.59*	0.67*	0.74*	1.00	0.68*	-0.45	0.60*	0.61*	0.44
ER stress and unfolded protein response	-0.51*	0.16	0.25	0.44	0.44	0.46	0.59*	0.68*	0.68*	1.00	-0.43	0.69*	0.61*	0.42
Mitochondrial oxidative phosphorylation	0.11	-0.45	-0.32	-0.61*	-0.53*	-0.28	-0.53*	-0.37	-0.45	-0.43	1.00	-0.67*	-0.67*	-0.58*
Autophagy and lysosome	-0.26	0.02	0.11	0.52*	0.29	0.12	0.39	0.56*	0.60*	0.69*	-0.67*	1.00	0.86*	0.71*
NF-kB inflammatory signaling	-0.32	0.10	0.13	0.67*	0.41	0.31	0.43	0.53*	0.61*	0.61*	-0.67*	0.86*	1.00	0.90*
JAK-STAT and interferon signaling	-0.15	0.17	0.19	0.73*	0.44	0.29	0.35	0.48	0.44	0.42	-0.58*	0.71*	0.90*	1.00

### Sheet: S40_CorePC1
Supplementary Table S40. Shared core-pathway PC1
Principal-component collapse supporting Supplementary Figure 5B.
Authoritative residual-PC1 result: 85.6067% explained variance; exact loadings are approximately 0.493, 0.502, 0.505, and 0.500.
Component / pathway	Metric	Value	Interpretation
Shared core PC1	Explained variance	0.856067	85.6067% of total variance
Endfoot anchoring and DAPC	PC1 loading	0.493	Near-balanced positive loading
Potassium and ion homeostasis	PC1 loading	0.502	Near-balanced positive loading
Astrocyte glutamate support	PC1 loading	0.505	Near-balanced positive loading
Hypoxia and angiogenic response	PC1 loading	0.5	Near-balanced positive loading

### Sheet: S41_Specificity
Supplementary Table S41. Core-pathway specificity framework and locked potassium/ion-homeostasis retention
Supports final Figure 5B. The plotted panel compares all four core pathways across stage-adjusted, reactive-gliosis-adjusted, and general-response-PC1-adjusted models; the table below locks the potassium retention statistics used for the manuscript specificity claim.
Statistical specificity does not establish causal independence.
Model	Retained beta fraction	Permutation q
Stage adjusted	1	<0.001
Stage + reactive gliosis	0.95	0.002
Stage + general-response PC1	0.99	0.001
Stage + reactive gliosis + PC1	0.93	0.002
Figure 5B core-pathway coverage
Core pathway	Shown in Fig. 5B	Exact stage-adjusted beta
Endfoot anchoring and DAPC	Yes	0.831172
Potassium and ion homeostasis	Yes	0.961821
Astrocyte glutamate support	Yes	0.79673
Hypoxia and angiogenic response	Yes	1.16359

### Sheet: S42_AP1MutualAdjust
Supplementary Table S42. Reciprocal potassium/AP-1 adjustment and candidate-TF specificity context
Supports final Figure 5C and Supplementary Figure 5D. Reciprocal adjustment is the primary comparative-specificity test; the candidate-TF forest is supporting regulatory context.
Outcome / exposure	Mutual adjustment	Permutation-FDR result	Interpretation
Potassium/ion-homeostasis	Adjusted for AP-1 activity	q ≈ 0.011-0.014	Remains independently supported after AP-1 adjustment
AP-1 activity	Adjusted for potassium/ion-homeostasis	q ≈ 0.440-0.455	No longer independently supported after potassium adjustment
Candidate-TF specificity summary for Supplementary Fig. S5D
TF program	Adjusted-forest pattern	Manuscript use	Boundary
AP-1 composite	Positive across stage-adjusted, reactive-gliosis-adjusted, and general-response-PC1-adjusted models	Primary regulatory context; compare reciprocally with potassium in Fig. 5C	Inferred TF activity, not direct AP-1 binding/regulation
FOSL1	Positive across adjusted models	Supporting AP-1-family context	No direct regulation claim
JUND	Weaker/more uncertain adjusted association	Supporting context only	Do not overinterpret
FOSB	Positive across adjusted models	Supporting AP-1-family context	No direct regulation claim
KLF5	Model-dependent/uncertain association	Secondary context	Not a locked mechanism
NFYA	Positive point estimates with wide uncertainty	Secondary context	Wide intervals limit specificity claim

### Sheet: S43_Resampling
Supplementary Table S43. Robustness, transcript-component models, and astrocyte-gate sensitivity for the potassium/ion-homeostasis association
Section A supports main Figure 5E and Supplementary Figure 5E. Section B supports main Figure 5F. Section C supports Supplementary Figure 5H. Section D supports Supplementary Figure 5I.
These analyses test internal robustness, comparative transcript-component information, and gate sensitivity within GSE269748. They do not establish potassium flux, causality, or independence of the imbalance from Aqp4. The program-independent sensitivity analysis is intentionally stringent and substantially reduces retained cell counts.
SECTION A. Sample and gene-set resampling robustness
Analysis	Resampling / omission	Beta / median beta	Lower	Upper	Partial R²	Permutation p	Interpretation
Full locked 10-gene score	Reference stage-adjusted model	0.961821			0.775	0.0002	Primary reference
Leave one biological sample out	21 sample omissions	0.961333	0.756962	1.02122			All LOO effects positive; minimum retained beta fraction = 0.787009
Stage-stratified bootstrap	5,000 resamples	0.952923	0.547015	1.16303			Positive fraction = 0.9998
Single-gene omission	10 separate omissions						All single-gene omissions positive; minimum retained beta fraction = 0.921
Remove Kcnj10	Grouped omission	0.935					Positive grouped-omission sensitivity
Remove connexins Gja1/Gjb6	Grouped omission	0.856					Positive grouped-omission sensitivity
Remove ATPases Atp1a2/Atp1b2	Grouped omission	0.84					Positive grouped-omission sensitivity
Remove inward-rectifier K channels Kcnj10/Kcnj16	Grouped omission	0.913					Positive grouped-omission sensitivity
SECTION B. Parallel stage-adjusted transcript-component models
Provenance audit	Locked Figure 5 imbalance exactly equals upstream uncoupling_log2_ratio across all 21 samples: Pearson r = 1.000, Spearman rho = 1.000, maximum absolute difference = 0.
Predictor	Model	n	Standardized beta	HC3 SE	HC3 CI low	HC3 CI high	HC3 p	Partial R²	Stage-stratified permutation p	BH q (3 models)	Interpretation
Aqp4	Potassium score ~ stage + Aqp4	21	0.786144	0.243552	0.30879	1.2635	0.00124736	0.707777	3.99996e-05	0.000119999	Strong stage-adjusted association; parallel-model result only.
Snta1	Potassium score ~ stage + Snta1	21	-0.989107	0.665913	-2.29427	0.316059	0.137454	0.462682	0.0461095	0.0461095	Negative direction but HC3 interval crosses zero; permutation support is weaker.
AQP4/SNTA1 imbalance	Potassium score ~ stage + imbalance	21	0.961821	0.229334	0.512334	1.41131	2.74113e-05	0.775058	7.99992e-05	0.000119999	Largest partial R² among the three parallel models; most informative relative-expression summary.
SECTION C. Nested transcript-component models with collinearity diagnostics
Model	Term	n	Standardized beta	HC3 SE	HC3 CI low	HC3 CI high	HC3 p	Model R²	Adjusted R²	Condition number	VIF	Interpretation
Stage + Aqp4 + imbalance	Aqp4	21	-0.300187	1.33976	-2.92608	2.3257	0.822711	0.927868	0.903823	19.2096	52.2079	Coefficient is unstable because Aqp4 and imbalance are severely collinear.
Stage + Aqp4 + imbalance	AQP4/SNTA1 imbalance	21	1.30373	1.60912	-1.85009	4.45755	0.417817	0.927868	0.903823	19.2096	71.3647	No clean independence inference versus Aqp4 because the imbalance mathematically contains Aqp4 and VIF is extreme.
Stage + Snta1 + imbalance	Snta1	21	-0.150816	0.673105	-1.47008	1.16845	0.822711	0.927868	0.903823	13.0554	13.1779	Snta1 is unsupported after inclusion of the imbalance.
Stage + Snta1 + imbalance	AQP4/SNTA1 imbalance	21	0.880797	0.385757	0.124727	1.63687	0.0224131	0.927868	0.903823	13.0554	7.4387	Imbalance remains supported after Snta1 adjustment; supports information beyond Snta1 alone.
SECTION D1. Program-independent astrocyte-gate and count-matched downsampling sensitivity
Primary gate: detection of >=2 markers among Aldh1l1, Sox9, Slc1a3, Glul, Gja1, and Gjb6 after the original QC thresholds (>=500 total counts and >=200 detected genes), with no lineage-exclusion criterion. Program-independent sensitivity gate: Aldh1l1 AND Sox9 only; Slc1a3, Glul, Gja1, and Gjb6 were removed because they overlap prespecified tested programs.
Analysis	Gate / comparison	n	Standardized beta / median	HC3 SE	Beta / empirical low	Beta / empirical high	HC3 p	Partial R² / median	Partial R² 95% low	Partial R² 95% high	Stage-stratified permutation p	Additional metric / interpretation
Primary reference	Recovered primary gate; full 10-gene potassium score	21	0.961821	0.229334	0.512334	1.41131	2.74113e-05	0.775058			7.99992e-05	Exact reconstruction of the locked model; beta and imbalance reproduced with zero difference.
Program-independent gate	Aldh1l1 AND Sox9	21	0.548549	0.732902	-0.887913	1.98501	0.454182	0.22783			0.0751925	Stage-adjusted Spearman rho = 0.584416. Association remains positive but is attenuated and not statistically supported by HC3 inference.
Count-matched primary-gate downsampling	2,000 iterations matched to the independent-gate cell count in each sample	21	0.726374		0.350746	0.979891		0.562729	0.189941	0.792713		All simulated betas were positive; 63.15% had HC3 p<0.05. Independent-gate beta was at the 19.7th percentile and partial R² at the 4.3rd percentile of count-matched distributions.
SECTION D2. Cell retention under the program-independent gate
Stage	n samples	Primary median cells	Independent median cells	Independent minimum	Independent maximum	Median independent fraction of QC cells
Naive	7	2109	277	107	604	0.031015
CCI 24 h	6	1376.5	223	78	344	0.01706
CCI 7 d	4	4683.5	199.5	62	239	0.008357
CCI 6 mo	4	5533.5	475.5	414	556	0.036379
Interpretation: the delayed AQP4/SNTA1 temporal phenotype persists when cell selection is restricted to Aldh1l1 and Sox9. The potassium/ion-homeostasis association remains directionally positive but weaker. Count-matched downsampling indicates that the severe cell-number reduction accounts for part of the attenuation, while the low partial-R² percentile indicates additional sensitivity to gate co…
SECTION D3. Program-independent temporal AQP4/SNTA1 imbalance summary
Stage	n samples	Aqp4 log2 mean	Snta1 log2 mean	AQP4/SNTA1 imbalance mean	Imbalance SD
Naive	7	4.3377	6.0233	-1.68561	1.13987
CCI 24 h	6	5.30767	5.92115	-0.613483	0.722497
CCI 7 d	4	8.06952	4.97421	3.09531	2.43696
CCI 6 mo	4	7.1411	5.31391	1.82718	1.10218
Across the four stages, the program-independent imbalance retained a significant overall stage effect (Kruskal-Wallis H = 14.9088, p = 0.00189628), with the largest mean increase at CCI 7 d and persistence at CCI 6 mo.

### Sheet: S44_StrictGateRepro
Supplementary Table S44. Historical strict astrocyte-like gate reproducibility
Exact gate definition and reconstruction audit supporting Supplementary Figure 5F.
Reproducibility of a computational astrocyte-like gate does not establish purified cell identity or cell-autonomous biology.
Field	Locked value	Definition / result
MIN_COUNTS	500	Minimum total UMI count
MIN_GENES	200	Minimum detected genes
MIN_ASTRO_DETECT	3	Minimum detected astrocyte-positive markers
MAX_BAD_DETECT	1	Maximum number of detected exclusion markers
MAX_BAD_UMI	3	Maximum summed UMI count across exclusion markers
Astrocyte-positive markers	Aldh1l1; Sox9; Slc1a3; Glul; Gja1; Gjb6; Aqp4; Slc1a2; Aldoc	Locked historical positive-marker set
Exclusion markers	Snap25; Syt1; Rbfox3; Tubb3; Nefl; Nefm; Camk2a; Mbp; Mog; Plp1; Cnp; C1qa; C1qb; Cx3cr1; Aif1; Lyz2; Pecam1; Kdr; Cldn5; Pdgfrb; Rgs5; Acta2; Tagln; Ptprc; Cd74; H2-Aa; Ms4a1; Igkc	Locked historical exclusion-marker set
Historical overlap samples	7	Seven Naive samples reconstructed before extension to remaining matched 24-h samples
QC-cell counts exact	1	Historical and rebuilt QC counts matched
Strict astrocyte-like cell counts exact	1	Historical and rebuilt strict-cell counts matched
Maximum target-gene CPM relative difference	1.55663e-16	Machine-precision agreement with historical target-gene CPM
Historical overlap sample	QC cells rebuilt	Strict astrocyte-like cells	QC cells historical	QC match
GSM8326333_RNASEQ04	4744	195	4744	TRUE
GSM8326336_RNASEQ08	9911	586	9911	TRUE
GSM8326338_RNASEQ10	9318	245	9318	TRUE
GSM8326343_RNASEQ16	8004	390	8004	TRUE
GSM8326353_RNASEQ23	7822	120	7822	TRUE
GSM8326354_RNASEQ24	10584	216	10584	TRUE
GSM8326355_RNASEQ25	9586	357	9586	TRUE

### Sheet: S45_GeneHeterogeneity
Supplementary Table S45. Locked 10-gene potassium/ion-homeostasis program and gene-level heterogeneity
Gene-level interpretation underlying final Figure 5D.
The locked score is a distributed transcriptomic program. It is not evidence that all ten genes are induced in the same direction or form a tightly coordinated functional module.
Gene	Functional grouping	Observed Figure 5 interpretation	Claim boundary / note
Kcnj10	Inward-rectifier K channel	Positive; key program member	Supports distributed program; not individually required
Kcnj16	Inward-rectifier K channel	Positive distributed support	No single-gene dependence claimed
Atp1a2	Na+/K+ ATPase	Among strongest contributors	Positive support
Atp1b2	Na+/K+ ATPase	Among strongest contributors	Positive support
Slc12a2	Ion cotransporter	Negative / unsupported	Demonstrates heterogeneous direction within the locked score
Slc8a1	Na+/Ca2+ exchanger	Null	Demonstrates heterogeneous gene behavior
Clcn2	Chloride channel	Among strongest contributors	Positive support
Trpv4	Ion/osmosensor channel	Negative permutation-supported direction	Permutation q ≈ 0.002, but HC3 CI crosses zero; uncertainty differs by inferential method
Gja1	Connexin	Among strongest contributors	Positive support
Gjb6	Connexin	Among strongest contributors	Positive support

### Sheet: S46_CrossModel
Supplementary Table S46. Strict-gate cross-model association and leave-one-injury-model-out sensitivity
Matched 24-h Naive, rCHI, CCI ipsilateral, and CCI+HS analysis supporting Supplementary Figure 5G.
Naive n=7, rCHI n=3, CCI n=6, CCI+HS n=3. This supports within-dataset cross-model generalization only. It does not establish potassium flux, physical AQP4/SNTA1 uncoupling, protein localization, or causality.
Analysis	Retained models	n	Beta / rho	CI low	CI high	HC3 / Spearman p	Permutation p	Model R²	Interpretation
Primary model	All matched models	19	0.983092	0.613323	1.35286	1.87941e-07	0.00029997	0.704364	Potassium score ~ imbalance + injury model
Model-residual association	All matched models	19	0.85614			2.92054e-06			Spearman rho after model residualization
Model × imbalance heterogeneity	All matched models	19					0.627537		No detected interaction; small groups mean this is not proof of identical slopes
LOO omit rCHI	Naive + CCI + CCI+HS	16	0.964681	0.816708	1.11265	2.1875e-37			Positive association retained
LOO omit CCI	Naive + rCHI + CCI+HS	13	0.880066	0.468817	1.29131	2.73721e-05			Positive association retained
LOO omit CCI+HS	Naive + rCHI + CCI	16	0.986553	0.613331	1.35978	2.20886e-07			Positive association retained
Group	n	Mean imbalance	SD imbalance	Delta vs Naive	Mean potassium	SD potassium	Potassium delta vs Naive	Time point
Naive	7	0.600794	1.11815	0	-0.16498	0.707265	0	24 h matched
rCHI	3	-0.080659	0.925258	-0.681453	0.020787	1.16812	0.185768	24 h
CCI	6	1.52704	0.674572	0.926244	0.192549	0.371498	0.357529	24 h ipsilateral
CCI+HS	3	0.704154	0.200384	0.10336	-0.02093	0.051673	0.14405	24 h
